# Systematic mapping of enhancers, silencers, and topological elements with prime editing deletion screens

**DOI:** 10.64898/2026.10.08.756856

**Authors:** Xiangmeng Shawn Cai, Michael T. Montgomery, Masahiro Nagano, Ashna Nisal, Zhengxi Gu, Ziwei Chen, Kamal Obbad, Ruchir Rastogi, Yingxuan Tan, Tony Zeng, Maya U. Sheth, Coco Xia, Shannon Chiang, Anshul Kundaje, Anders S. Hansen, Lacramioara Bintu, Jesse M. Engreitz

## Abstract

Noncoding regulatory elements in the human genome can control gene expression through distinct mechanisms, including acting as enhancers, silencers, or topological elements. However, we lack tools to identify all such classes systematically and quantify their effects on gene expression in an endogenous genomic context. Here we develop Swap-seq, a method that combines pooled twin prime editing with flow-sorting to delete hundreds of endogenous regulatory sequences and measure their quantitative effects on the expression of a nearby gene. We apply Swap-seq to dissect the regulatory elements that control *PPIF* expression in THP-1 monocytes. We quantify the effects of distal and intronic enhancers, characterize CTCF insulators, and discover a silencer that regulates distal genes through histone deacetylase (HDAC)-mediated repression of neighboring enhancers. Hundreds of other genomic elements share its chromatin signatures and transcription factor binding sites, suggesting that this silencer represents a broader class of repressive elements. We leverage Swap-seq data to benchmark sequence-to-function models and show that they often capture the local activity of regulatory elements but fail to link them to distal target genes. Swap-seq thus provides a generalizable tool to discover regulatory elements across mechanistic classes, characterize their effects on gene expression, and generate large-scale datasets for evaluating sequence-to-function models.
