## Supplementary material for "Systematic mapping of enhancers, silencers, and topological elements with prime editing deletion screens": Table S1

### Sheet: 0. Legend
Sheet	Column	Description
1. Primers		Oligonucleotide primers used in this work, in numbered sections by application. Each section repeats the same three headers: Name, Sequence (5' to 3'), and Associated figures (the figures whose data was generated with that primer).
2. Swap-seq optimization		PegRNAs with different barcode cassettes used for optimizing Swap-seq designs
	Experiment	experiments that used the pegRNAs
	Associated figures	data in these figures was generated with the corresponding pegRNAs
	pegRNA pair	pegRNA names
	Target	target locus of the pegRNA pairs
	Insertion length	length of the Swap-seq barcode cassette inserted after deletion
	Deletion length	length of the DNA sequence between the cut sites of two pegRNAs
	Spacer1	pegRNA1 spacer sequence
	pegRNA1	complete sequence of pegRNA1
	Spacer2	pegRNA2 spacer sequence
	pegRNA2	complete sequence of pegRNA2
	PCRprimerF	binding site of the forward PCR primer in the Swap-seq barcode cassette
	3' Overlap	overlapping sequence of the two pegRNAs
	PCRprimerR	binding site of the reverse PCR primer in the Swap-seq barcode cassette
	Inserted barcode cassette_PCRprimerF-barcode-overlap-PCRprimerR	complete sequence of the Swap-seq barcode cassette
3. Individual pegRNAs		Individual pegRNAs used in this work
	Experiment	experiments that used the pegRNAs
	Associated figures	data in these figures was generated with the corresponding pegRNAs
	pegRNA pair	pegRNA names
	Target	target locus of the pegRNA pairs
	Insertion length	length of the Swap-seq barcode cassette inserted after deletion
	Deletion length	length of the DNA sequence between the cut sites of two pegRNAs
	Spacer1	pegRNA1 spacer sequence
	pegRNA1	complete sequence of pegRNA1
	Spacer2	pegRNA2 spacer sequence
	pegRNA2	complete sequence of pegRNA2

### Sheet: 1. Primers
1. Swap-seq barcode cassette common PCR primers
Name	Sequence	Associated figures
oXSC118_SwapSeq_ExP_sequencing_primer-F	CACGACGCTCTTCCGATCTAGGCTTAAGCATGGCTAGCAAAG	All Swap-seq screen
oXSC119_SwapSeq_ExP_sequencing_primer-R	GACGTGTGCTCTTCCGATCTCATGTCTGCTCGAAGCGGC
2. Genotyping primers
Name	Sequence	Associated figures
oXSC65_TwinPE_HEK3_F	CACGACGCTCTTCCGATCTATGTGGGCTGCCTAGAAAGG	fig. S1B, C
oXSC66_TwinPE_HEK3_R	GACGTGTGCTCTTCCGATCTCCCAGCCAAACTTGTCAACC
oXSC67_CCR5_AVA1680_F	CACGACGCTCTTCCGATCTTCCTTCTTACTGTCCCCTTCTGGGC
oXSC68_CCR5_AVA1681_R	GACGTGTGCTCTTCCGATCTGCAAACACAGCATGGACGAC
oXSC86_Swap-seq_large_PPIF-enhancer_fwd	CACGACGCTCTTCCGATCTCGCTGTGCCTGTCTCTTCC	fig. S1D
oXSC17_PEtag_PPIFenh_R	GACGTGTGCTCTTCCGATCTAACTGCTGCCTCATCACCTC
oXSC135_Swap-seq_large_PPIF-enhancer_fwd_UMI	CACGACGCTCTTCCGATCTNNNNNNNNNNNNNNNCGCTGTGCCTGTCTCTTCC	Fig. 1B, fig. S4E
oXSC17_PEtag_PPIFenh_R	GACGTGTGCTCTTCCGATCTAACTGCTGCCTCATCACCTC
oXSC136_PPIF negative Fwd_UMI	CACGACGCTCTTCCGATCTNNNNNNNNNNNNNNNCATTCCTCCAGCCTCTTGTATG
oXSC137_PPIF neg rev	GACGTGTGCTCTTCCGATCTCACACCATCCTCGGTCTTTG
oXSC138_PPIF prom_Fwd_upstream_UMI	CACGACGCTCTTCCGATCTNNNNNNNNNNNNNNNAAATCTGCTGGTACCTTAATAA
oXSC142_PPIF prom_Rev	GACGTGTGCTCTTCCGATCTCGGGGAGAACACAGAACTCAAAC
oXSC188_ZCCHC24_silencer_fwd_UMI	CACGACGCTCTTCCGATCTNNNNNNNNNNNNNNNCCCAGCCAGGCGATTTGAAG
oXSC189_ZCCHC24_silencer_rev	GACGTGTGCTCTTCCGATCTAGTCGGAAGAAAGGTCTTGCTG
3. Single clone genotyping primers
Name	Sequence	Associated figures
oXSC86_Swap-seq_large_PPIF-enhancer_fwd	CACGACGCTCTTCCGATCTCGCTGTGCCTGTCTCTTCC	Fig. 1H
oXSC17_PEtag_PPIFenh_R	GACGTGTGCTCTTCCGATCTAACTGCTGCCTCATCACCTC
oXSC152_VE001_PPIF_prom_Fwd	CACGACGCTCTTCCGATCTAACATGGAACCAGCAACCT
oXSC154_VE008_PPIF prom_Rev	GACGTGTGCTCTTCCGATCTGGGAGAACACAGAACTCAAACT
oXSC287_Peak107_CTCF_fwd	CACGACGCTCTTCCGATCTGGCCCAGGTATCCCTGTACTG	Fig. 2F
oXSC288_Peak107_CTCF_rev	GACGTGTGCTCTTCCGATCTCTGGGAACCTGACCACAGC
oXSC283_ZCCHC24_silencer_fwd	CACGACGCTCTTCCGATCTCCCAGCCAGGCGATTTGAAG	Fig. 3B,E,F
oXSC189_ZCCHC24_silencer_rev	GACGTGTGCTCTTCCGATCTAGTCGGAAGAAAGGTCTTGCTG
4. qPCR primers
Name	Sequence	Associated figures
oXSC158_RPL13A_qPCR_fwd	CTCAAGGTGTTTGACGGCATCC	Fig. S4C Fig. 3B
oXSC159_RPL13A_qPCR_rev	TACTTCCAGCCAACCTCGTGAG
oXSC160_PPIF_qPCR_fwd	AGAACTTCAGAGCCCTGTGC
oXSC161_PPIF_qPCR_rev	CATTGTGGTTGGTGAAGTCG
oXSC236_qPCR_ZCCHC24_qF1	CCCTGCACTCCAGCTATCTC	Fig. 3B
oXSC244_qPCR_ZCCHC24_qR1	CGCCCTTGTACACACTGTTG
5. 5' TSS mapping primers
Name	Sequence	Associated figures
oXSC356_10x_TSO	AAGCAGTGGTATCAACGCAGAGTACATrGrGrG	fig. S10D
oXSC357_lenti_reporter_RT	ATCCGAGACGACCGCCTGAT
oXSC358_TSO_PCR1_F	CACGACGCTCTTCCGATCTAAGCAGTGGTATCAACGC
oXSC359_TSS_mapping_PCR1_R	GACGTGTGCTCTTCCGATCTTCTCGCTAGCGTCACCAG

### Sheet: 2. Swap-seq optimization
Experiment	Associated figures	pegRNA pair	Target	Insertion length	Deletion length	Spacer1	pegRNA1	Spacer2	pegRNA2	PCRprimerF	3' Overlap	PCRprimerR	Inserted barcode cassette_PCRprimerF-barcode-overlap-PCRprimerR
Swap-seq pegRNA optimization	fig. S1B-C	HEK3_BC_seq2_21-62	HEK3	69	90	GGCCCAGACTGAGCACGTGA	GGCCCAGACTGAGCACGTGAGTTTAAGAGCTATGCTGGAAACAGCATAGCAAGTTTAAATAAGGCTAGTCCGTTATCAACTTGAAAAAGTGGCACCGAGTCGGTGCACCACTGAGACCGCGGTGGTTAGACTAGCAGATCGGAAGAGCGTCGTGCGTGCTCAGTCTG	GTCAACCAGTATCCCGGTGC	GTCAACCAGTATCCCGGTGCGTTTAAGAGCTATGCTGGAAACAGCATAGCAAGTTTAAATAAGGCTAGTCCGTTATCAACTTGAAAAAGTGGCACCGAGTCGGTGCAACCACCGCGGTCTCAGTGGTTCGTATGCCGTCTTCTGCTTGCCGGGATACTGG	CACGACGCTCTTCCGATCT	AACCACCGCGGTCTCAGTGGT	TCGTATGCCGTCTTCTGCTTG	CACGACGCTCTTCCGATCTGCTAGTCTAACCACCGCGGTCTCAGTGGTTCGTATGCCGTCTTCTGCTTG
		HEK3_BC_seq2_16-62	HEK3	64	90	GGCCCAGACTGAGCACGTGA	GGCCCAGACTGAGCACGTGAGTTTAAGAGCTATGCTGGAAACAGCATAGCAAGTTTAAATAAGGCTAGTCCGTTATCAACTTGAAAAAGTGGCACCGAGTCGGTGCCACTGAGACCGCTGGTAGACTAGCAGATCGGAAGAGCGTCGTGCGTGCTCAGTCTG	GTCAACCAGTATCCCGGTGC	GTCAACCAGTATCCCGGTGCGTTTAAGAGCTATGCTGGAAACAGCATAGCAAGTTTAAATAAGGCTAGTCCGTTATCAACTTGAAAAAGTGGCACCGAGTCGGTGCACCAGCGGTCTCAGTGTCGTATGCCGTCTTCTGCTTGCCGGGATACTGG	CACGACGCTCTTCCGATCT	ACCAGCGGTCTCAGTG	TCGTATGCCGTCTTCTGCTTG	CACGACGCTCTTCCGATCTGCTAGTCTACCAGCGGTCTCAGTGTCGTATGCCGTCTTCTGCTTG
		HEK3_BC_seq2_12-62	HEK3	60	90	GGCCCAGACTGAGCACGTGA	GGCCCAGACTGAGCACGTGAGTTTAAGAGCTATGCTGGAAACAGCATAGCAAGTTTAAATAAGGCTAGTCCGTTATCAACTTGAAAAAGTGGCACCGAGTCGGTGCCACTAGACCGCTAGACTAGCAGATCGGAAGAGCGTCGTGCGTGCTCAGTCTG	GTCAACCAGTATCCCGGTGC	GTCAACCAGTATCCCGGTGCGTTTAAGAGCTATGCTGGAAACAGCATAGCAAGTTTAAATAAGGCTAGTCCGTTATCAACTTGAAAAAGTGGCACCGAGTCGGTGCAGCGGTCTAGTGTCGTATGCCGTCTTCTGCTTGCCGGGATACTGG	CACGACGCTCTTCCGATCT	AGCGGTCTAGTG	TCGTATGCCGTCTTCTGCTTG	CACGACGCTCTTCCGATCTGCTAGTCTAGCGGTCTAGTGTCGTATGCCGTCTTCTGCTTG
		HEK3_BC_seq2_21-71	HEK3	69	90	GGCCCAGACTGAGCACGTGA	GGCCCAGACTGAGCACGTGAGTTTAAGAGCTATGCTGGAAACAGCATAGCAAGTTTAAATAAGGCTAGTCCGTTATCAACTTGAAAAAGTGGCACCGAGTCGGTGCACCACTGAGACCGCGGTGGCGAGACTAGCAGATCGGAAGAGCGTCGTGCGTGCTCAGTCTG	GTCAACCAGTATCCCGGTGC	GTCAACCAGTATCCCGGTGCGTTTAAGAGCTATGCTGGAAACAGCATAGCAAGTTTAAATAAGGCTAGTCCGTTATCAACTTGAAAAAGTGGCACCGAGTCGGTGCCGCCACCGCGGTCTCAGTGGTTCGTATGCCGTCTTCTGCTTGCCGGGATACTGG	CACGACGCTCTTCCGATCT	CGCCACCGCGGTCTCAGTGGT	TCGTATGCCGTCTTCTGCTTG	CACGACGCTCTTCCGATCTGCTAGTCTCGCCACCGCGGTCTCAGTGGTTCGTATGCCGTCTTCTGCTTG
		HEK3_BC_seq2_16-71	HEK3	64	90	GGCCCAGACTGAGCACGTGA	GGCCCAGACTGAGCACGTGAGTTTAAGAGCTATGCTGGAAACAGCATAGCAAGTTTAAATAAGGCTAGTCCGTTATCAACTTGAAAAAGTGGCACCGAGTCGGTGCCACTAGACGCGGTGGCAGACTAGCAGATCGGAAGAGCGTCGTGCGTGCTCAGTCTG	GTCAACCAGTATCCCGGTGC	GTCAACCAGTATCCCGGTGCGTTTAAGAGCTATGCTGGAAACAGCATAGCAAGTTTAAATAAGGCTAGTCCGTTATCAACTTGAAAAAGTGGCACCGAGTCGGTGCGCCACCGCGTCTAGTGTCGTATGCCGTCTTCTGCTTGCCGGGATACTGG	CACGACGCTCTTCCGATCT	GCCACCGCGTCTAGTG	TCGTATGCCGTCTTCTGCTTG	CACGACGCTCTTCCGATCTGCTAGTCTGCCACCGCGTCTAGTGTCGTATGCCGTCTTCTGCTTG
		HEK3_BC_seq2_12-71	HEK3	60	90	GGCCCAGACTGAGCACGTGA	GGCCCAGACTGAGCACGTGAGTTTAAGAGCTATGCTGGAAACAGCATAGCAAGTTTAAATAAGGCTAGTCCGTTATCAACTTGAAAAAGTGGCACCGAGTCGGTGCCTAGACGCTGGCAGACTAGCAGATCGGAAGAGCGTCGTGCGTGCTCAGTCTG	GTCAACCAGTATCCCGGTGC	GTCAACCAGTATCCCGGTGCGTTTAAGAGCTATGCTGGAAACAGCATAGCAAGTTTAAATAAGGCTAGTCCGTTATCAACTTGAAAAAGTGGCACCGAGTCGGTGCGCCAGCGTCTAGTCGTATGCCGTCTTCTGCTTGCCGGGATACTGG	CACGACGCTCTTCCGATCT	GCCAGCGTCTAG	TCGTATGCCGTCTTCTGCTTG	CACGACGCTCTTCCGATCTGCTAGTCTGCCAGCGTCTAGTCGTATGCCGTCTTCTGCTTG
		HEK3_BC_seq2_21-81	HEK3	69	90	GGCCCAGACTGAGCACGTGA	GGCCCAGACTGAGCACGTGAGTTTAAGAGCTATGCTGGAAACAGCATAGCAAGTTTAAATAAGGCTAGTCCGTTATCAACTTGAAAAAGTGGCACCGAGTCGGTGCGCCACTGCGACCGCGGTGGCGAGACTAGCAGATCGGAAGAGCGTCGTGCGTGCTCAGTCTG	GTCAACCAGTATCCCGGTGC	GTCAACCAGTATCCCGGTGCGTTTAAGAGCTATGCTGGAAACAGCATAGCAAGTTTAAATAAGGCTAGTCCGTTATCAACTTGAAAAAGTGGCACCGAGTCGGTGCCGCCACCGCGGTCGCAGTGGCTCGTATGCCGTCTTCTGCTTGCCGGGATACTGG	CACGACGCTCTTCCGATCT	CGCCACCGCGGTCGCAGTGGC	TCGTATGCCGTCTTCTGCTTG	CACGACGCTCTTCCGATCTGCTAGTCTCGCCACCGCGGTCGCAGTGGCTCGTATGCCGTCTTCTGCTTG
		HEK3_BC_seq2_16-81	HEK3	64	90	GGCCCAGACTGAGCACGTGA	GGCCCAGACTGAGCACGTGAGTTTAAGAGCTATGCTGGAAACAGCATAGCAAGTTTAAATAAGGCTAGTCCGTTATCAACTTGAAAAAGTGGCACCGAGTCGGTGCCCACTGCGCCGCGTGGAGACTAGCAGATCGGAAGAGCGTCGTGCGTGCTCAGTCTG	GTCAACCAGTATCCCGGTGC	GTCAACCAGTATCCCGGTGCGTTTAAGAGCTATGCTGGAAACAGCATAGCAAGTTTAAATAAGGCTAGTCCGTTATCAACTTGAAAAAGTGGCACCGAGTCGGTGCCCACGCGGCGCAGTGGTCGTATGCCGTCTTCTGCTTGCCGGGATACTGG	CACGACGCTCTTCCGATCT	CCACGCGGCGCAGTGG	TCGTATGCCGTCTTCTGCTTG	CACGACGCTCTTCCGATCTGCTAGTCTCCACGCGGCGCAGTGGTCGTATGCCGTCTTCTGCTTG
		HEK3_BC_seq2_12-81	HEK3	60	90	GGCCCAGACTGAGCACGTGA	GGCCCAGACTGAGCACGTGAGTTTAAGAGCTATGCTGGAAACAGCATAGCAAGTTTAAATAAGGCTAGTCCGTTATCAACTTGAAAAAGTGGCACCGAGTCGGTGCCACTGCGCCGCGAGACTAGCAGATCGGAAGAGCGTCGTGCGTGCTCAGTCTG	GTCAACCAGTATCCCGGTGC	GTCAACCAGTATCCCGGTGCGTTTAAGAGCTATGCTGGAAACAGCATAGCAAGTTTAAATAAGGCTAGTCCGTTATCAACTTGAAAAAGTGGCACCGAGTCGGTGCCGCGGCGCAGTGTCGTATGCCGTCTTCTGCTTGCCGGGATACTGG	CACGACGCTCTTCCGATCT	CGCGGCGCAGTG	TCGTATGCCGTCTTCTGCTTG	CACGACGCTCTTCCGATCTGCTAGTCTCGCGGCGCAGTGTCGTATGCCGTCTTCTGCTTG
		HEK3_BC_seq1_21-62	HEK3	67	90	GGCCCAGACTGAGCACGTGA	GGCCCAGACTGAGCACGTGAGTTTAAGAGCTATGCTGGAAACAGCATAGCAAGTTTAAATAAGGCTAGTCCGTTATCAACTTGAAAAAGTGGCACCGAGTCGGTGCACCACTGAGACCGCGGTGGTTAGACTAGCGGTCACGAACTCCAGCAGGACGTGCTCAGTCTG	GTCAACCAGTATCCCGGTGC	GTCAACCAGTATCCCGGTGCGTTTAAGAGCTATGCTGGAAACAGCATAGCAAGTTTAAATAAGGCTAGTCCGTTATCAACTTGAAAAAGTGGCACCGAGTCGGTGCAACCACCGCGGTCTCAGTGGTTGCCGAGAGTGATCCCGGCCGGGATACTGG	TCCTGCTGGAGTTCGTGACC	AACCACCGCGGTCTCAGTGGT	TGCCGAGAGTGATCCCGG	TCCTGCTGGAGTTCGTGACCGCTAGTCTAACCACCGCGGTCTCAGTGGTTGCCGAGAGTGATCCCGG
		HEK3_BC_seq1_16-62	HEK3	62	90	GGCCCAGACTGAGCACGTGA	GGCCCAGACTGAGCACGTGAGTTTAAGAGCTATGCTGGAAACAGCATAGCAAGTTTAAATAAGGCTAGTCCGTTATCAACTTGAAAAAGTGGCACCGAGTCGGTGCCACTGAGACCGCTGGTAGACTAGCGGTCACGAACTCCAGCAGGACGTGCTCAGTCTG	GTCAACCAGTATCCCGGTGC	GTCAACCAGTATCCCGGTGCGTTTAAGAGCTATGCTGGAAACAGCATAGCAAGTTTAAATAAGGCTAGTCCGTTATCAACTTGAAAAAGTGGCACCGAGTCGGTGCACCAGCGGTCTCAGTGTGCCGAGAGTGATCCCGGCCGGGATACTGG	TCCTGCTGGAGTTCGTGACC	ACCAGCGGTCTCAGTG	TGCCGAGAGTGATCCCGG	TCCTGCTGGAGTTCGTGACCGCTAGTCTACCAGCGGTCTCAGTGTGCCGAGAGTGATCCCGG
		HEK3_BC_seq1_12-62	HEK3	58	90	GGCCCAGACTGAGCACGTGA	GGCCCAGACTGAGCACGTGAGTTTAAGAGCTATGCTGGAAACAGCATAGCAAGTTTAAATAAGGCTAGTCCGTTATCAACTTGAAAAAGTGGCACCGAGTCGGTGCCACTAGACCGCTAGACTAGCGGTCACGAACTCCAGCAGGACGTGCTCAGTCTG	GTCAACCAGTATCCCGGTGC	GTCAACCAGTATCCCGGTGCGTTTAAGAGCTATGCTGGAAACAGCATAGCAAGTTTAAATAAGGCTAGTCCGTTATCAACTTGAAAAAGTGGCACCGAGTCGGTGCAGCGGTCTAGTGTGCCGAGAGTGATCCCGGCCGGGATACTGG	TCCTGCTGGAGTTCGTGACC	AGCGGTCTAGTG	TGCCGAGAGTGATCCCGG	TCCTGCTGGAGTTCGTGACCGCTAGTCTAGCGGTCTAGTGTGCCGAGAGTGATCCCGG
		HEK3_BC_seq1_21-71	HEK3	67	90	GGCCCAGACTGAGCACGTGA	GGCCCAGACTGAGCACGTGAGTTTAAGAGCTATGCTGGAAACAGCATAGCAAGTTTAAATAAGGCTAGTCCGTTATCAACTTGAAAAAGTGGCACCGAGTCGGTGCACCACTGAGACCGCGGTGGCGAGACTAGCGGTCACGAACTCCAGCAGGACGTGCTCAGTCTG	GTCAACCAGTATCCCGGTGC	GTCAACCAGTATCCCGGTGCGTTTAAGAGCTATGCTGGAAACAGCATAGCAAGTTTAAATAAGGCTAGTCCGTTATCAACTTGAAAAAGTGGCACCGAGTCGGTGCCGCCACCGCGGTCTCAGTGGTTGCCGAGAGTGATCCCGGCCGGGATACTGG	TCCTGCTGGAGTTCGTGACC	CGCCACCGCGGTCTCAGTGGT	TGCCGAGAGTGATCCCGG	TCCTGCTGGAGTTCGTGACCGCTAGTCTCGCCACCGCGGTCTCAGTGGTTGCCGAGAGTGATCCCGG
		HEK3_BC_seq1_16-71	HEK3	62	90	GGCCCAGACTGAGCACGTGA	GGCCCAGACTGAGCACGTGAGTTTAAGAGCTATGCTGGAAACAGCATAGCAAGTTTAAATAAGGCTAGTCCGTTATCAACTTGAAAAAGTGGCACCGAGTCGGTGCCACTAGACGCGGTGGCAGACTAGCGGTCACGAACTCCAGCAGGACGTGCTCAGTCTG	GTCAACCAGTATCCCGGTGC	GTCAACCAGTATCCCGGTGCGTTTAAGAGCTATGCTGGAAACAGCATAGCAAGTTTAAATAAGGCTAGTCCGTTATCAACTTGAAAAAGTGGCACCGAGTCGGTGCGCCACCGCGTCTAGTGTGCCGAGAGTGATCCCGGCCGGGATACTGG	TCCTGCTGGAGTTCGTGACC	GCCACCGCGTCTAGTG	TGCCGAGAGTGATCCCGG	TCCTGCTGGAGTTCGTGACCGCTAGTCTGCCACCGCGTCTAGTGTGCCGAGAGTGATCCCGG
		HEK3_BC_seq1_12-71	HEK3	58	90	GGCCCAGACTGAGCACGTGA	GGCCCAGACTGAGCACGTGAGTTTAAGAGCTATGCTGGAAACAGCATAGCAAGTTTAAATAAGGCTAGTCCGTTATCAACTTGAAAAAGTGGCACCGAGTCGGTGCCTAGACGCTGGCAGACTAGCGGTCACGAACTCCAGCAGGACGTGCTCAGTCTG	GTCAACCAGTATCCCGGTGC	GTCAACCAGTATCCCGGTGCGTTTAAGAGCTATGCTGGAAACAGCATAGCAAGTTTAAATAAGGCTAGTCCGTTATCAACTTGAAAAAGTGGCACCGAGTCGGTGCGCCAGCGTCTAGTGCCGAGAGTGATCCCGGCCGGGATACTGG	TCCTGCTGGAGTTCGTGACC	GCCAGCGTCTAG	TGCCGAGAGTGATCCCGG	TCCTGCTGGAGTTCGTGACCGCTAGTCTGCCAGCGTCTAGTGCCGAGAGTGATCCCGG
		HEK3_BC_seq1_21-81	HEK3	67	90	GGCCCAGACTGAGCACGTGA	GGCCCAGACTGAGCACGTGAGTTTAAGAGCTATGCTGGAAACAGCATAGCAAGTTTAAATAAGGCTAGTCCGTTATCAACTTGAAAAAGTGGCACCGAGTCGGTGCGCCACTGCGACCGCGGTGGCGAGACTAGCGGTCACGAACTCCAGCAGGACGTGCTCAGTCTG	GTCAACCAGTATCCCGGTGC	GTCAACCAGTATCCCGGTGCGTTTAAGAGCTATGCTGGAAACAGCATAGCAAGTTTAAATAAGGCTAGTCCGTTATCAACTTGAAAAAGTGGCACCGAGTCGGTGCCGCCACCGCGGTCGCAGTGGCTGCCGAGAGTGATCCCGGCCGGGATACTGG	TCCTGCTGGAGTTCGTGACC	CGCCACCGCGGTCGCAGTGGC	TGCCGAGAGTGATCCCGG	TCCTGCTGGAGTTCGTGACCGCTAGTCTCGCCACCGCGGTCGCAGTGGCTGCCGAGAGTGATCCCGG
		HEK3_BC_seq1_16-81	HEK3	62	90	GGCCCAGACTGAGCACGTGA	GGCCCAGACTGAGCACGTGAGTTTAAGAGCTATGCTGGAAACAGCATAGCAAGTTTAAATAAGGCTAGTCCGTTATCAACTTGAAAAAGTGGCACCGAGTCGGTGCCCACTGCGCCGCGTGGAGACTAGCGGTCACGAACTCCAGCAGGACGTGCTCAGTCTG	GTCAACCAGTATCCCGGTGC	GTCAACCAGTATCCCGGTGCGTTTAAGAGCTATGCTGGAAACAGCATAGCAAGTTTAAATAAGGCTAGTCCGTTATCAACTTGAAAAAGTGGCACCGAGTCGGTGCCCACGCGGCGCAGTGGTGCCGAGAGTGATCCCGGCCGGGATACTGG	TCCTGCTGGAGTTCGTGACC	CCACGCGGCGCAGTGG	TGCCGAGAGTGATCCCGG	TCCTGCTGGAGTTCGTGACCGCTAGTCTCCACGCGGCGCAGTGGTGCCGAGAGTGATCCCGG
		HEK3_BC_seq1_12-81	HEK3	58	90	GGCCCAGACTGAGCACGTGA	GGCCCAGACTGAGCACGTGAGTTTAAGAGCTATGCTGGAAACAGCATAGCAAGTTTAAATAAGGCTAGTCCGTTATCAACTTGAAAAAGTGGCACCGAGTCGGTGCCACTGCGCCGCGAGACTAGCGGTCACGAACTCCAGCAGGACGTGCTCAGTCTG	GTCAACCAGTATCCCGGTGC	GTCAACCAGTATCCCGGTGCGTTTAAGAGCTATGCTGGAAACAGCATAGCAAGTTTAAATAAGGCTAGTCCGTTATCAACTTGAAAAAGTGGCACCGAGTCGGTGCCGCGGCGCAGTGTGCCGAGAGTGATCCCGGCCGGGATACTGG	TCCTGCTGGAGTTCGTGACC	CGCGGCGCAGTG	TGCCGAGAGTGATCCCGG	TCCTGCTGGAGTTCGTGACCGCTAGTCTCGCGGCGCAGTGTGCCGAGAGTGATCCCGG
		CCR5_BC_seq2_21-62	CCR5	69	89	GCTCACTATGCTGCCGCCCAG	GCTCACTATGCTGCCGCCCAGGTTTAAGAGCTATGCTGGAAACAGCATAGCAAGTTTAAATAAGGCTAGTCCGTTATCAACTTGAAAAAGTGGCACCGAGTCGGTGCACCACTGAGACCGCGGTGGTTAGACTAGCAGATCGGAAGAGCGTCGTGGGCGGCAGCAT	GGTACCTATCGATTGTCAGG	GGTACCTATCGATTGTCAGGGTTTAAGAGCTATGCTGGAAACAGCATAGCAAGTTTAAATAAGGCTAGTCCGTTATCAACTTGAAAAAGTGGCACCGAGTCGGTGCAACCACCGCGGTCTCAGTGGTTCGTATGCCGTCTTCTGCTTGGACAATCGA	CACGACGCTCTTCCGATCT	AACCACCGCGGTCTCAGTGGT	TCGTATGCCGTCTTCTGCTTG	CACGACGCTCTTCCGATCTGCTAGTCTAACCACCGCGGTCTCAGTGGTTCGTATGCCGTCTTCTGCTTG
		CCR5_BC_seq2_16-62	CCR5	64	89	GCTCACTATGCTGCCGCCCAG	GCTCACTATGCTGCCGCCCAGGTTTAAGAGCTATGCTGGAAACAGCATAGCAAGTTTAAATAAGGCTAGTCCGTTATCAACTTGAAAAAGTGGCACCGAGTCGGTGCCACTGAGACCGCTGGTAGACTAGCAGATCGGAAGAGCGTCGTGGGCGGCAGCAT	GGTACCTATCGATTGTCAGG	GGTACCTATCGATTGTCAGGGTTTAAGAGCTATGCTGGAAACAGCATAGCAAGTTTAAATAAGGCTAGTCCGTTATCAACTTGAAAAAGTGGCACCGAGTCGGTGCACCAGCGGTCTCAGTGTCGTATGCCGTCTTCTGCTTGGACAATCGA	CACGACGCTCTTCCGATCT	ACCAGCGGTCTCAGTG	TCGTATGCCGTCTTCTGCTTG	CACGACGCTCTTCCGATCTGCTAGTCTACCAGCGGTCTCAGTGTCGTATGCCGTCTTCTGCTTG
		CCR5_BC_seq2_12-62	CCR5	60	89	GCTCACTATGCTGCCGCCCAG	GCTCACTATGCTGCCGCCCAGGTTTAAGAGCTATGCTGGAAACAGCATAGCAAGTTTAAATAAGGCTAGTCCGTTATCAACTTGAAAAAGTGGCACCGAGTCGGTGCCACTAGACCGCTAGACTAGCAGATCGGAAGAGCGTCGTGGGCGGCAGCAT	GGTACCTATCGATTGTCAGG	GGTACCTATCGATTGTCAGGGTTTAAGAGCTATGCTGGAAACAGCATAGCAAGTTTAAATAAGGCTAGTCCGTTATCAACTTGAAAAAGTGGCACCGAGTCGGTGCAGCGGTCTAGTGTCGTATGCCGTCTTCTGCTTGGACAATCGA	CACGACGCTCTTCCGATCT	AGCGGTCTAGTG	TCGTATGCCGTCTTCTGCTTG	CACGACGCTCTTCCGATCTGCTAGTCTAGCGGTCTAGTGTCGTATGCCGTCTTCTGCTTG
		CCR5_BC_seq2_21-71	CCR5	69	89	GCTCACTATGCTGCCGCCCAG	GCTCACTATGCTGCCGCCCAGGTTTAAGAGCTATGCTGGAAACAGCATAGCAAGTTTAAATAAGGCTAGTCCGTTATCAACTTGAAAAAGTGGCACCGAGTCGGTGCACCACTGAGACCGCGGTGGCGAGACTAGCAGATCGGAAGAGCGTCGTGGGCGGCAGCAT	GGTACCTATCGATTGTCAGG	GGTACCTATCGATTGTCAGGGTTTAAGAGCTATGCTGGAAACAGCATAGCAAGTTTAAATAAGGCTAGTCCGTTATCAACTTGAAAAAGTGGCACCGAGTCGGTGCCGCCACCGCGGTCTCAGTGGTTCGTATGCCGTCTTCTGCTTGGACAATCGA	CACGACGCTCTTCCGATCT	CGCCACCGCGGTCTCAGTGGT	TCGTATGCCGTCTTCTGCTTG	CACGACGCTCTTCCGATCTGCTAGTCTCGCCACCGCGGTCTCAGTGGTTCGTATGCCGTCTTCTGCTTG
		CCR5_BC_seq2_16-71	CCR5	64	89	GCTCACTATGCTGCCGCCCAG	GCTCACTATGCTGCCGCCCAGGTTTAAGAGCTATGCTGGAAACAGCATAGCAAGTTTAAATAAGGCTAGTCCGTTATCAACTTGAAAAAGTGGCACCGAGTCGGTGCCACTAGACGCGGTGGCAGACTAGCAGATCGGAAGAGCGTCGTGGGCGGCAGCAT	GGTACCTATCGATTGTCAGG	GGTACCTATCGATTGTCAGGGTTTAAGAGCTATGCTGGAAACAGCATAGCAAGTTTAAATAAGGCTAGTCCGTTATCAACTTGAAAAAGTGGCACCGAGTCGGTGCGCCACCGCGTCTAGTGTCGTATGCCGTCTTCTGCTTGGACAATCGA	CACGACGCTCTTCCGATCT	GCCACCGCGTCTAGTG	TCGTATGCCGTCTTCTGCTTG	CACGACGCTCTTCCGATCTGCTAGTCTGCCACCGCGTCTAGTGTCGTATGCCGTCTTCTGCTTG
		CCR5_BC_seq2_12-71	CCR5	60	89	GCTCACTATGCTGCCGCCCAG	GCTCACTATGCTGCCGCCCAGGTTTAAGAGCTATGCTGGAAACAGCATAGCAAGTTTAAATAAGGCTAGTCCGTTATCAACTTGAAAAAGTGGCACCGAGTCGGTGCCTAGACGCTGGCAGACTAGCAGATCGGAAGAGCGTCGTGGGCGGCAGCAT	GGTACCTATCGATTGTCAGG	GGTACCTATCGATTGTCAGGGTTTAAGAGCTATGCTGGAAACAGCATAGCAAGTTTAAATAAGGCTAGTCCGTTATCAACTTGAAAAAGTGGCACCGAGTCGGTGCGCCAGCGTCTAGTCGTATGCCGTCTTCTGCTTGGACAATCGA	CACGACGCTCTTCCGATCT	GCCAGCGTCTAG	TCGTATGCCGTCTTCTGCTTG	CACGACGCTCTTCCGATCTGCTAGTCTGCCAGCGTCTAGTCGTATGCCGTCTTCTGCTTG
		CCR5_BC_seq2_21-81	CCR5	69	89	GCTCACTATGCTGCCGCCCAG	GCTCACTATGCTGCCGCCCAGGTTTAAGAGCTATGCTGGAAACAGCATAGCAAGTTTAAATAAGGCTAGTCCGTTATCAACTTGAAAAAGTGGCACCGAGTCGGTGCGCCACTGCGACCGCGGTGGCGAGACTAGCAGATCGGAAGAGCGTCGTGGGCGGCAGCAT	GGTACCTATCGATTGTCAGG	GGTACCTATCGATTGTCAGGGTTTAAGAGCTATGCTGGAAACAGCATAGCAAGTTTAAATAAGGCTAGTCCGTTATCAACTTGAAAAAGTGGCACCGAGTCGGTGCCGCCACCGCGGTCGCAGTGGCTCGTATGCCGTCTTCTGCTTGGACAATCGA	CACGACGCTCTTCCGATCT	CGCCACCGCGGTCGCAGTGGC	TCGTATGCCGTCTTCTGCTTG	CACGACGCTCTTCCGATCTGCTAGTCTCGCCACCGCGGTCGCAGTGGCTCGTATGCCGTCTTCTGCTTG
		CCR5_BC_seq2_16-81	CCR5	64	89	GCTCACTATGCTGCCGCCCAG	GCTCACTATGCTGCCGCCCAGGTTTAAGAGCTATGCTGGAAACAGCATAGCAAGTTTAAATAAGGCTAGTCCGTTATCAACTTGAAAAAGTGGCACCGAGTCGGTGCCCACTGCGCCGCGTGGAGACTAGCAGATCGGAAGAGCGTCGTGGGCGGCAGCAT	GGTACCTATCGATTGTCAGG	GGTACCTATCGATTGTCAGGGTTTAAGAGCTATGCTGGAAACAGCATAGCAAGTTTAAATAAGGCTAGTCCGTTATCAACTTGAAAAAGTGGCACCGAGTCGGTGCCCACGCGGCGCAGTGGTCGTATGCCGTCTTCTGCTTGGACAATCGA	CACGACGCTCTTCCGATCT	CCACGCGGCGCAGTGG	TCGTATGCCGTCTTCTGCTTG	CACGACGCTCTTCCGATCTGCTAGTCTCCACGCGGCGCAGTGGTCGTATGCCGTCTTCTGCTTG
		CCR5_BC_seq2_12-81	CCR5	60	89	GCTCACTATGCTGCCGCCCAG	GCTCACTATGCTGCCGCCCAGGTTTAAGAGCTATGCTGGAAACAGCATAGCAAGTTTAAATAAGGCTAGTCCGTTATCAACTTGAAAAAGTGGCACCGAGTCGGTGCCACTGCGCCGCGAGACTAGCAGATCGGAAGAGCGTCGTGGGCGGCAGCAT	GGTACCTATCGATTGTCAGG	GGTACCTATCGATTGTCAGGGTTTAAGAGCTATGCTGGAAACAGCATAGCAAGTTTAAATAAGGCTAGTCCGTTATCAACTTGAAAAAGTGGCACCGAGTCGGTGCCGCGGCGCAGTGTCGTATGCCGTCTTCTGCTTGGACAATCGA	CACGACGCTCTTCCGATCT	CGCGGCGCAGTG	TCGTATGCCGTCTTCTGCTTG	CACGACGCTCTTCCGATCTGCTAGTCTCGCGGCGCAGTGTCGTATGCCGTCTTCTGCTTG
		CCR5_BC_seq1_21-62	CCR5	67	89	GCTCACTATGCTGCCGCCCAG	GCTCACTATGCTGCCGCCCAGGTTTAAGAGCTATGCTGGAAACAGCATAGCAAGTTTAAATAAGGCTAGTCCGTTATCAACTTGAAAAAGTGGCACCGAGTCGGTGCACCACTGAGACCGCGGTGGTTAGACTAGCGGTCACGAACTCCAGCAGGAGGCGGCAGCAT	GGTACCTATCGATTGTCAGG	GGTACCTATCGATTGTCAGGGTTTAAGAGCTATGCTGGAAACAGCATAGCAAGTTTAAATAAGGCTAGTCCGTTATCAACTTGAAAAAGTGGCACCGAGTCGGTGCAACCACCGCGGTCTCAGTGGTTGCCGAGAGTGATCCCGGGACAATCGA	TCCTGCTGGAGTTCGTGACC	AACCACCGCGGTCTCAGTGGT	TGCCGAGAGTGATCCCGG	TCCTGCTGGAGTTCGTGACCGCTAGTCTAACCACCGCGGTCTCAGTGGTTGCCGAGAGTGATCCCGG
		CCR5_BC_seq1_16-62	CCR5	62	89	GCTCACTATGCTGCCGCCCAG	GCTCACTATGCTGCCGCCCAGGTTTAAGAGCTATGCTGGAAACAGCATAGCAAGTTTAAATAAGGCTAGTCCGTTATCAACTTGAAAAAGTGGCACCGAGTCGGTGCCACTGAGACCGCTGGTAGACTAGCGGTCACGAACTCCAGCAGGAGGCGGCAGCAT	GGTACCTATCGATTGTCAGG	GGTACCTATCGATTGTCAGGGTTTAAGAGCTATGCTGGAAACAGCATAGCAAGTTTAAATAAGGCTAGTCCGTTATCAACTTGAAAAAGTGGCACCGAGTCGGTGCACCAGCGGTCTCAGTGTGCCGAGAGTGATCCCGGGACAATCGA	TCCTGCTGGAGTTCGTGACC	ACCAGCGGTCTCAGTG	TGCCGAGAGTGATCCCGG	TCCTGCTGGAGTTCGTGACCGCTAGTCTACCAGCGGTCTCAGTGTGCCGAGAGTGATCCCGG
		CCR5_BC_seq1_12-62	CCR5	58	89	GCTCACTATGCTGCCGCCCAG	GCTCACTATGCTGCCGCCCAGGTTTAAGAGCTATGCTGGAAACAGCATAGCAAGTTTAAATAAGGCTAGTCCGTTATCAACTTGAAAAAGTGGCACCGAGTCGGTGCCACTAGACCGCTAGACTAGCGGTCACGAACTCCAGCAGGAGGCGGCAGCAT	GGTACCTATCGATTGTCAGG	GGTACCTATCGATTGTCAGGGTTTAAGAGCTATGCTGGAAACAGCATAGCAAGTTTAAATAAGGCTAGTCCGTTATCAACTTGAAAAAGTGGCACCGAGTCGGTGCAGCGGTCTAGTGTGCCGAGAGTGATCCCGGGACAATCGA	TCCTGCTGGAGTTCGTGACC	AGCGGTCTAGTG	TGCCGAGAGTGATCCCGG	TCCTGCTGGAGTTCGTGACCGCTAGTCTAGCGGTCTAGTGTGCCGAGAGTGATCCCGG
		CCR5_BC_seq1_21-71	CCR5	67	89	GCTCACTATGCTGCCGCCCAG	GCTCACTATGCTGCCGCCCAGGTTTAAGAGCTATGCTGGAAACAGCATAGCAAGTTTAAATAAGGCTAGTCCGTTATCAACTTGAAAAAGTGGCACCGAGTCGGTGCACCACTGAGACCGCGGTGGCGAGACTAGCGGTCACGAACTCCAGCAGGAGGCGGCAGCAT	GGTACCTATCGATTGTCAGG	GGTACCTATCGATTGTCAGGGTTTAAGAGCTATGCTGGAAACAGCATAGCAAGTTTAAATAAGGCTAGTCCGTTATCAACTTGAAAAAGTGGCACCGAGTCGGTGCCGCCACCGCGGTCTCAGTGGTTGCCGAGAGTGATCCCGGGACAATCGA	TCCTGCTGGAGTTCGTGACC	CGCCACCGCGGTCTCAGTGGT	TGCCGAGAGTGATCCCGG	TCCTGCTGGAGTTCGTGACCGCTAGTCTCGCCACCGCGGTCTCAGTGGTTGCCGAGAGTGATCCCGG
		CCR5_BC_seq1_16-71	CCR5	62	89	GCTCACTATGCTGCCGCCCAG	GCTCACTATGCTGCCGCCCAGGTTTAAGAGCTATGCTGGAAACAGCATAGCAAGTTTAAATAAGGCTAGTCCGTTATCAACTTGAAAAAGTGGCACCGAGTCGGTGCCACTAGACGCGGTGGCAGACTAGCGGTCACGAACTCCAGCAGGAGGCGGCAGCAT	GGTACCTATCGATTGTCAGG	GGTACCTATCGATTGTCAGGGTTTAAGAGCTATGCTGGAAACAGCATAGCAAGTTTAAATAAGGCTAGTCCGTTATCAACTTGAAAAAGTGGCACCGAGTCGGTGCGCCACCGCGTCTAGTGTGCCGAGAGTGATCCCGGGACAATCGA	TCCTGCTGGAGTTCGTGACC	GCCACCGCGTCTAGTG	TGCCGAGAGTGATCCCGG	TCCTGCTGGAGTTCGTGACCGCTAGTCTGCCACCGCGTCTAGTGTGCCGAGAGTGATCCCGG
		CCR5_BC_seq1_12-71	CCR5	58	89	GCTCACTATGCTGCCGCCCAG	GCTCACTATGCTGCCGCCCAGGTTTAAGAGCTATGCTGGAAACAGCATAGCAAGTTTAAATAAGGCTAGTCCGTTATCAACTTGAAAAAGTGGCACCGAGTCGGTGCCTAGACGCTGGCAGACTAGCGGTCACGAACTCCAGCAGGAGGCGGCAGCAT	GGTACCTATCGATTGTCAGG	GGTACCTATCGATTGTCAGGGTTTAAGAGCTATGCTGGAAACAGCATAGCAAGTTTAAATAAGGCTAGTCCGTTATCAACTTGAAAAAGTGGCACCGAGTCGGTGCGCCAGCGTCTAGTGCCGAGAGTGATCCCGGGACAATCGA	TCCTGCTGGAGTTCGTGACC	GCCAGCGTCTAG	TGCCGAGAGTGATCCCGG	TCCTGCTGGAGTTCGTGACCGCTAGTCTGCCAGCGTCTAGTGCCGAGAGTGATCCCGG
		CCR5_BC_seq1_21-81	CCR5	67	89	GCTCACTATGCTGCCGCCCAG	GCTCACTATGCTGCCGCCCAGGTTTAAGAGCTATGCTGGAAACAGCATAGCAAGTTTAAATAAGGCTAGTCCGTTATCAACTTGAAAAAGTGGCACCGAGTCGGTGCGCCACTGCGACCGCGGTGGCGAGACTAGCGGTCACGAACTCCAGCAGGAGGCGGCAGCAT	GGTACCTATCGATTGTCAGG	GGTACCTATCGATTGTCAGGGTTTAAGAGCTATGCTGGAAACAGCATAGCAAGTTTAAATAAGGCTAGTCCGTTATCAACTTGAAAAAGTGGCACCGAGTCGGTGCCGCCACCGCGGTCGCAGTGGCTGCCGAGAGTGATCCCGGGACAATCGA	TCCTGCTGGAGTTCGTGACC	CGCCACCGCGGTCGCAGTGGC	TGCCGAGAGTGATCCCGG	TCCTGCTGGAGTTCGTGACCGCTAGTCTCGCCACCGCGGTCGCAGTGGCTGCCGAGAGTGATCCCGG
		CCR5_BC_seq1_16-81	CCR5	62	89	GCTCACTATGCTGCCGCCCAG	GCTCACTATGCTGCCGCCCAGGTTTAAGAGCTATGCTGGAAACAGCATAGCAAGTTTAAATAAGGCTAGTCCGTTATCAACTTGAAAAAGTGGCACCGAGTCGGTGCCCACTGCGCCGCGTGGAGACTAGCGGTCACGAACTCCAGCAGGAGGCGGCAGCAT	GGTACCTATCGATTGTCAGG	GGTACCTATCGATTGTCAGGGTTTAAGAGCTATGCTGGAAACAGCATAGCAAGTTTAAATAAGGCTAGTCCGTTATCAACTTGAAAAAGTGGCACCGAGTCGGTGCCCACGCGGCGCAGTGGTGCCGAGAGTGATCCCGGGACAATCGA	TCCTGCTGGAGTTCGTGACC	CCACGCGGCGCAGTGG	TGCCGAGAGTGATCCCGG	TCCTGCTGGAGTTCGTGACCGCTAGTCTCCACGCGGCGCAGTGGTGCCGAGAGTGATCCCGG
		CCR5_BC_seq1_12-81	CCR5	58	89	GCTCACTATGCTGCCGCCCAG	GCTCACTATGCTGCCGCCCAGGTTTAAGAGCTATGCTGGAAACAGCATAGCAAGTTTAAATAAGGCTAGTCCGTTATCAACTTGAAAAAGTGGCACCGAGTCGGTGCCACTGCGCCGCGAGACTAGCGGTCACGAACTCCAGCAGGAGGCGGCAGCAT	GGTACCTATCGATTGTCAGG	GGTACCTATCGATTGTCAGGGTTTAAGAGCTATGCTGGAAACAGCATAGCAAGTTTAAATAAGGCTAGTCCGTTATCAACTTGAAAAAGTGGCACCGAGTCGGTGCCGCGGCGCAGTGTGCCGAGAGTGATCCCGGGACAATCGA	TCCTGCTGGAGTTCGTGACC	CGCGGCGCAGTG	TGCCGAGAGTGATCCCGG	TCCTGCTGGAGTTCGTGACCGCTAGTCTCGCGGCGCAGTGTGCCGAGAGTGATCCCGG

### Sheet: 3. Individual pegRNAs
Experiment	Associated figures	pegRNA pair	Target	Insertion length	Deletion length	Spacer1	pegRNA1	Spacer2	pegRNA2
Swap-seq editing PPIF enhancer in HEK cells	fig. S1D	PPIF_enh_edit1	PPIF enhancer e2: chr10:81,045,760-81,046,882	58	55	GGAGCTGGTTTCCGCCCACA	GGAGCTGGTTTCCGCCCACAGTTTAAGAGCTATGCTGGAAACAGCATAGCAAGTTTAAATAAGGCTAGTCCGTTATCAACTTGAAAAAGTGGCACCGAGTCGGTGCCACTGCGCCGCGAGACTAGCGGTCACGAACTCCAGCAGGAGGGCGGAAACC	GCTCAGCCCAGGACGCTACAC	GCTCAGCCCAGGACGCTACACGTTTGAGAGCTAAGCAGAAAGCTGCATAGCAAGTTCAAATAAGGCTAGTCCGTACACAACTTGAAAAAGTGGCAGCCGAGTCGGCTGCCGCGGCGCAGTGTGCCGAGAGTGATCCCGGTAGCGTCCTGG
		PPIF_enh_edit2	PPIF enhancer e2: chr10:81,045,760-81,046,882	58	50	GAAACCTTCCAGCCAGGCAGT	GAAACCTTCCAGCCAGGCAGTGTTTAAGAGCTATGCTGGAAACAGCATAGCAAGTTTAAATAAGGCTAGTCCGTTATCAACTTGAAAAAGTGGCACCGAGTCGGTGCCACTGCGCCGCGAGACTAGCGGTCACGAACTCCAGCAGGAGCCTGGCTGGA	GTGTCCCCTCTGCCCCAAACT	GTGTCCCCTCTGCCCCAAACTGTTTGAGAGCTAAGCAGAAAGCTGCATAGCAAGTTCAAATAAGGCTAGTCCGTACACAACTTGAAAAAGTGGCAGCCGAGTCGGCTGCCGCGGCGCAGTGTGCCGAGAGTGATCCCGGTTGGGGCAGAG
		PPIF_enh_edit3	PPIF enhancer e2: chr10:81,045,760-81,046,882	58	87	GATGGCCAGTTTGGGAACGT	GATGGCCAGTTTGGGAACGTGTTTAAGAGCTATGCTGGAAACAGCATAGCAAGTTTAAATAAGGCTAGTCCGTTATCAACTTGAAAAAGTGGCACCGAGTCGGTGCCACTGCGCCGCGAGACTAGCGGTCACGAACTCCAGCAGGATTCCCAAACTG	GCAACTGCCCTGCAGCTCCGT	GCAACTGCCCTGCAGCTCCGTGTTTGAGAGCTAAGCAGAAAGCTGCATAGCAAGTTCAAATAAGGCTAGTCCGTACACAACTTGAAAAAGTGGCAGCCGAGTCGGCTGCCGCGGCGCAGTGTGCCGAGAGTGATCCCGGGAGCTGCAGGG
		PPIF_enh_edit4	PPIF enhancer e2: chr10:81,045,760-81,046,882	58	90	GTCACCAAGTTTGGGGCAGAG	GTCACCAAGTTTGGGGCAGAGGTTTAAGAGCTATGCTGGAAACAGCATAGCAAGTTTAAATAAGGCTAGTCCGTTATCAACTTGAAAAAGTGGCACCGAGTCGGTGCCACTGCGCCGCGAGACTAGCGGTCACGAACTCCAGCAGGATGCCCCAAAC	GCTCAGCCCAGGACGCTACAC	GCTCAGCCCAGGACGCTACACGTTTGAGAGCTAAGCAGAAAGCTGCATAGCAAGTTCAAATAAGGCTAGTCCGTACACAACTTGAAAAAGTGGCAGCCGAGTCGGCTGCCGCGGCGCAGTGTGCCGAGAGTGATCCCGGTAGCGTCCTGG
		PPIF_enh_edit5	PPIF enhancer e2: chr10:81,045,760-81,046,882	58	126	GATGGCCAGTTTGGGAACGT	GATGGCCAGTTTGGGAACGTGTTTAAGAGCTATGCTGGAAACAGCATAGCAAGTTTAAATAAGGCTAGTCCGTTATCAACTTGAAAAAGTGGCACCGAGTCGGTGCCACTGCGCCGCGAGACTAGCGGTCACGAACTCCAGCAGGATTCCCAAACTG	GCTCAGCCCAGGACGCTACAC	GCTCAGCCCAGGACGCTACACGTTTGAGAGCTAAGCAGAAAGCTGCATAGCAAGTTCAAATAAGGCTAGTCCGTACACAACTTGAAAAAGTGGCAGCCGAGTCGGCTGCCGCGGCGCAGTGTGCCGAGAGTGATCCCGGTAGCGTCCTGG
		PPIF_enh_edit6	PPIF enhancer e2: chr10:81,045,760-81,046,882	58	160	GAAACCTTCCAGCCAGGCAGT	GAAACCTTCCAGCCAGGCAGTGTTTAAGAGCTATGCTGGAAACAGCATAGCAAGTTTAAATAAGGCTAGTCCGTTATCAACTTGAAAAAGTGGCACCGAGTCGGTGCCACTGCGCCGCGAGACTAGCGGTCACGAACTCCAGCAGGAGCCTGGCTGGA	GCTGCCTCATCACCTCAGCCC	GCTGCCTCATCACCTCAGCCCGTTTGAGAGCTAAGCAGAAAGCTGCATAGCAAGTTCAAATAAGGCTAGTCCGTACACAACTTGAAAAAGTGGCAGCCGAGTCGGCTGCCGCGGCGCAGTGTGCCGAGAGTGATCCCGGCTGAGGTGATG
		PPIF_enh_edit7	PPIF enhancer e2: chr10:81,045,760-81,046,882	58	148	GAAACCTTCCAGCCAGGCAGT	GAAACCTTCCAGCCAGGCAGTGTTTAAGAGCTATGCTGGAAACAGCATAGCAAGTTTAAATAAGGCTAGTCCGTTATCAACTTGAAAAAGTGGCACCGAGTCGGTGCCACTGCGCCGCGAGACTAGCGGTCACGAACTCCAGCAGGAGCCTGGCTGGA	GCTCAGCCCAGGACGCTACAC	GCTCAGCCCAGGACGCTACACGTTTGAGAGCTAAGCAGAAAGCTGCATAGCAAGTTCAAATAAGGCTAGTCCGTACACAACTTGAAAAAGTGGCAGCCGAGTCGGCTGCCGCGGCGCAGTGTGCCGAGAGTGATCCCGGTAGCGTCCTGG
		PPIF_enh_edit8	PPIF enhancer e2: chr10:81,045,760-81,046,882	58	172	GCGTGCATCTTTGCTCTGGGG	GCGTGCATCTTTGCTCTGGGGGTTTAAGAGCTATGCTGGAAACAGCATAGCAAGTTTAAATAAGGCTAGTCCGTTATCAACTTGAAAAAGTGGCACCGAGTCGGTGCCACTGCGCCGCGAGACTAGCGGTCACGAACTCCAGCAGGACAGAGCAAAGA	GCTCAGCCCAGGACGCTACAC	GCTCAGCCCAGGACGCTACACGTTTGAGAGCTAAGCAGAAAGCTGCATAGCAAGTTCAAATAAGGCTAGTCCGTACACAACTTGAAAAAGTGGCAGCCGAGTCGGCTGCCGCGGCGCAGTGTGCCGAGAGTGATCCCGGTAGCGTCCTGG
		PPIF_enh_edit9	PPIF enhancer e2: chr10:81,045,760-81,046,882	58	184	GCGTGCATCTTTGCTCTGGGG	GCGTGCATCTTTGCTCTGGGGGTTTAAGAGCTATGCTGGAAACAGCATAGCAAGTTTAAATAAGGCTAGTCCGTTATCAACTTGAAAAAGTGGCACCGAGTCGGTGCCACTGCGCCGCGAGACTAGCGGTCACGAACTCCAGCAGGACAGAGCAAAGA	GCTGCCTCATCACCTCAGCCC	GCTGCCTCATCACCTCAGCCCGTTTGAGAGCTAAGCAGAAAGCTGCATAGCAAGTTCAAATAAGGCTAGTCCGTACACAACTTGAAAAAGTGGCAGCCGAGTCGGCTGCCGCGGCGCAGTGTGCCGAGAGTGATCCCGGCTGAGGTGATG
		PPIF_enh_edit10	PPIF enhancer e2: chr10:81,045,760-81,046,882	58	215	GCAGGGCCTCGCGTGTGTGCA	GCAGGGCCTCGCGTGTGTGCAGTTTAAGAGCTATGCTGGAAACAGCATAGCAAGTTTAAATAAGGCTAGTCCGTTATCAACTTGAAAAAGTGGCACCGAGTCGGTGCCACTGCGCCGCGAGACTAGCGGTCACGAACTCCAGCAGGAACACACGCGAG	GCTCAGCCCAGGACGCTACAC	GCTCAGCCCAGGACGCTACACGTTTGAGAGCTAAGCAGAAAGCTGCATAGCAAGTTCAAATAAGGCTAGTCCGTACACAACTTGAAAAAGTGGCAGCCGAGTCGGCTGCCGCGGCGCAGTGTGCCGAGAGTGATCCCGGTAGCGTCCTGG
Swap-seq editing efficiency test at 3 endogenous loci in THP-1 cells	fig. 1B	pXSC72_Swap-Pilot_peg3_PPIFenh_s11-s7	PPIF enhancer e2: chr10:81,045,760-81,046,882	71	125	GATGGCCAGTTTGGGAACGT	GATGGCCAGTTTGGGAACGTGTTTAAGAGCTATGCTGGAAACAGCATAGCAAGTTTAAATAAGGCTAGTCCGTTATCAACTTGAAAAAGTGGCACCGAGTCGGTGCACCACTGAGACCGCGGTGGTTGTGCATTGCTTTGCTAGCCATGCTTAAGCCTTTCCCAAACTGCGCGGTTCTATCTAGTTACGCGTTAAACCAACTAGAA	GCTCAGCCCAGGACGCTACAC	GCTCAGCCCAGGACGCTACACGTTTGAGAGCTAAGCAGAAAGCTGCATAGCAAGTTCAAATAAGGCTAGTCCGTACACAACTTGAAAAAGTGGCAGCCGAGTCGGCTGCAACCACCGCGGTCTCAGTGGTGCCGCTTCGAGCAGACATGTAGCGTCCTGGCGCGGTTCTATCTAGTTACGCGTTAAACCAACTAGAA
		pXSC75_Swap-Pilot_peg6_PPIFenh_s17-s7	PPIF enhancer e2: chr10:81,045,760-81,046,882	71	171	GCGTGCATCTTTGCTCTGGGG	GCGTGCATCTTTGCTCTGGGGGTTTAAGAGCTATGCTGGAAACAGCATAGCAAGTTTAAATAAGGCTAGTCCGTTATCAACTTGAAAAAGTGGCACCGAGTCGGTGCACCACTGAGACCGCGGTGGTTGGAGCTAGCTTTGCTAGCCATGCTTAAGCCTCCAGAGCAAAGACGCGGTTCTATCTAGTTACGCGTTAAACCAACTAGAA	GCTCAGCCCAGGACGCTACAC	GCTCAGCCCAGGACGCTACACGTTTGAGAGCTAAGCAGAAAGCTGCATAGCAAGTTCAAATAAGGCTAGTCCGTACACAACTTGAAAAAGTGGCAGCCGAGTCGGCTGCAACCACCGCGGTCTCAGTGGTGCCGCTTCGAGCAGACATGTAGCGTCCTGGCGCGGTTCTATCTAGTTACGCGTTAAACCAACTAGAA
		pXSC78_Swap-Pilot_peg9_PPIFprom_s1-s8	PPIF promoter	71	185	GTTCTCCGGGTCTCTGGGCC	GTTCTCCGGGTCTCTGGGCCGTTTAAGAGCTATGCTGGAAACAGCATAGCAAGTTTAAATAAGGCTAGTCCGTTATCAACTTGAAAAAGTGGCACCGAGTCGGTGCACCACTGAGACCGCGGTGGTTGGAGTAAACTTTGCTAGCCATGCTTAAGCCTCCAGAGACCCGCGCGGTTCTATCTAGTTACGCGTTAAACCAACTAGAA	GTGACGTCGCGCGCGCCCAGA	GTGACGTCGCGCGCGCCCAGAGTTTGAGAGCTAAGCAGAAAGCTGCATAGCAAGTTCAAATAAGGCTAGTCCGTACACAACTTGAAAAAGTGGCAGCCGAGTCGGCTGCAACCACCGCGGTCTCAGTGGTGCCGCTTCGAGCAGACATGGGGCGCGCGCGCGCGGTTCTATCTAGTTACGCGTTAAACCAACTAGAA
		pXSC81_Swap-Pilot_peg12_PPIFprom_s6-s8	PPIF promoter	71	71	GCCTGGAGGAGGCGGGACGG	GCCTGGAGGAGGCGGGACGGGTTTAAGAGCTATGCTGGAAACAGCATAGCAAGTTTAAATAAGGCTAGTCCGTTATCAACTTGAAAAAGTGGCACCGAGTCGGTGCACCACTGAGACCGCGGTGGTTGTAGTGCTCTTTGCTAGCCATGCTTAAGCCTTCCCGCCTCCTCGCGGTTCTATCTAGTTACGCGTTAAACCAACTAGAA	GTGACGTCGCGCGCGCCCAGA	GTGACGTCGCGCGCGCCCAGAGTTTGAGAGCTAAGCAGAAAGCTGCATAGCAAGTTCAAATAAGGCTAGTCCGTACACAACTTGAAAAAGTGGCAGCCGAGTCGGCTGCAACCACCGCGGTCTCAGTGGTGCCGCTTCGAGCAGACATGGGGCGCGCGCGCGCGGTTCTATCTAGTTACGCGTTAAACCAACTAGAA
		pXSC84_Swap-Pilot_peg15_PPIFNeg_s1-s3	PPIF intergenic region: chr10:81,069,000-81,069,517	71	140	GTCTCATAAACGGGTCTCCCA	GTCTCATAAACGGGTCTCCCAGTTTAAGAGCTATGCTGGAAACAGCATAGCAAGTTTAAATAAGGCTAGTCCGTTATCAACTTGAAAAAGTGGCACCGAGTCGGTGCACCACTGAGACCGCGGTGGTTGTGCTACACTTTGCTAGCCATGCTTAAGCCTGAGACCCGTTTCGCGGTTCTATCTAGTTACGCGTTAAACCAACTAGAA	GCCCAGGCCTTGCTATGGGTC	GCCCAGGCCTTGCTATGGGTCGTTTGAGAGCTAAGCAGAAAGCTGCATAGCAAGTTCAAATAAGGCTAGTCCGTACACAACTTGAAAAAGTGGCAGCCGAGTCGGCTGCAACCACCGCGGTCTCAGTGGTGCCGCTTCGAGCAGACATGCCATAGCAAGGCGCGGTTCTATCTAGTTACGCGTTAAACCAACTAGAA
		pXSC86_Swap-Pilot_peg17_PPIFenh_ext-1-3	PPIF enhancer e2: chr10:81,045,760-81,046,882	71	215	GCAGTGGCGTCACATCAGCA	GCAGTGGCGTCACATCAGCAGTTTAAGAGCTATGCTGGAAACAGCATAGCAAGTTTAAATAAGGCTAGTCCGTTATCAACTTGAAAAAGTGGCACCGAGTCGGTGCACCACTGAGACCGCGGTGGTTGGGACGTGCTTTGCTAGCCATGCTTAAGCCTTGATGTGACGCCCGCGGTTCTATCTAGTTACGCGTTAAACCAACTAGAA	GCACATCCGTGCACACACGCG	GCACATCCGTGCACACACGCGGTTTGAGAGCTAAGCAGAAAGCTGCATAGCAAGTTCAAATAAGGCTAGTCCGTACACAACTTGAAAAAGTGGCAGCCGAGTCGGCTGCAACCACCGCGGTCTCAGTGGTGCCGCTTCGAGCAGACATGGTGTGTGCACGCGCGGTTCTATCTAGTTACGCGTTAAACCAACTAGAA
Enhancer e2 and promtoer deletion single clones	fig. S4C	pXSC72_Swap-Pilot_peg3_PPIFenh_s11-s7	PPIF enhancer e2: chr10:81,045,760-81,046,882	71	125	GATGGCCAGTTTGGGAACGT	GATGGCCAGTTTGGGAACGTGTTTAAGAGCTATGCTGGAAACAGCATAGCAAGTTTAAATAAGGCTAGTCCGTTATCAACTTGAAAAAGTGGCACCGAGTCGGTGCACCACTGAGACCGCGGTGGTTGTGCATTGCTTTGCTAGCCATGCTTAAGCCTTTCCCAAACTGCGCGGTTCTATCTAGTTACGCGTTAAACCAACTAGAA	GCTCAGCCCAGGACGCTACAC	GCTCAGCCCAGGACGCTACACGTTTGAGAGCTAAGCAGAAAGCTGCATAGCAAGTTCAAATAAGGCTAGTCCGTACACAACTTGAAAAAGTGGCAGCCGAGTCGGCTGCAACCACCGCGGTCTCAGTGGTGCCGCTTCGAGCAGACATGTAGCGTCCTGGCGCGGTTCTATCTAGTTACGCGTTAAACCAACTAGAA
		pXSC78_Swap-Pilot_peg9_PPIFprom_s1-s8	PPIF promoter	71	185	GTTCTCCGGGTCTCTGGGCC	GTTCTCCGGGTCTCTGGGCCGTTTAAGAGCTATGCTGGAAACAGCATAGCAAGTTTAAATAAGGCTAGTCCGTTATCAACTTGAAAAAGTGGCACCGAGTCGGTGCACCACTGAGACCGCGGTGGTTGGAGTAAACTTTGCTAGCCATGCTTAAGCCTCCAGAGACCCGCGCGGTTCTATCTAGTTACGCGTTAAACCAACTAGAA	GTGACGTCGCGCGCGCCCAGA	GTGACGTCGCGCGCGCCCAGAGTTTGAGAGCTAAGCAGAAAGCTGCATAGCAAGTTCAAATAAGGCTAGTCCGTACACAACTTGAAAAAGTGGCAGCCGAGTCGGCTGCAACCACCGCGGTCTCAGTGGTGCCGCTTCGAGCAGACATGGGGCGCGCGCGCGCGGTTCTATCTAGTTACGCGTTAAACCAACTAGAA
CTCF c2 deletion single clones	Fig. 2F-G fig. S6D-E	pXSC134_swap-seq_singleClones_CTCF_Peak107_146_Barcode-1	CTCF c2: chr10:81,132,899-81,134,923	71	188	GGGGAGGTCAGGGTTTACCT	GGGGAGGTCAGGGTTTACCTGTTTAAGAGCTATGCTGGAAACAGCATAGCAAGTTTAAATAAGGCTAGTCCGTTATCAACTTGAAAAAGTGGCACCGAGTCGGTGCACCACTGAGACCGCGGTGGTTGTTCACGGCTTTGCTAGCCATGCTTAAGCCTTAAACCCTGACCGCGGTTCTATCTAGTTACGCGTTAAACCAACTAGAA	GGTGGAGGCTGCTTCAAACT	GGTGGAGGCTGCTTCAAACTGTTTGAGAGCTAAGCAGAAAGCTGCATAGCAAGTTCAAATAAGGCTAGTCCGTACACAACTTGAAAAAGTGGCAGCCGAGTCGGCTGCAACCACCGCGGTCTCAGTGGTGCCGCTTCGAGCAGACATGTTGAAGCAGCCCGCGGTTCTATCTAGTTACGCGTTAAACCAACTAGAA
Silencer s1 deletion single clones	Fig. 3B,E,F	pXSC137_swap-seq_singleClones_Nasser_positive_effect_Peak114_149_Barcode-1	Silencer s1: chr10:81,163,925-81,164,777	71	122	GAACCACACGGATCAGAGCGG	GAACCACACGGATCAGAGCGGGTTTAAGAGCTATGCTGGAAACAGCATAGCAAGTTTAAATAAGGCTAGTCCGTTATCAACTTGAAAAAGTGGCACCGAGTCGGTGCACCACTGAGACCGCGGTGGTTGTTGTGAACTTTGCTAGCCATGCTTAAGCCTCTCTGATCCGTCGCGGTTCTATCTAGTTACGCGTTAAACCAACTAGAA	GATCTTCCATCCACCCACTA	GATCTTCCATCCACCCACTAGTTTGAGAGCTAAGCAGAAAGCTGCATAGCAAGTTCAAATAAGGCTAGTCCGTACACAACTTGAAAAAGTGGCAGCCGAGTCGGCTGCAACCACCGCGGTCTCAGTGGTGCCGCTTCGAGCAGACATGTGGGTGGATGGCGCGGTTCTATCTAGTTACGCGTTAAACCAACTAGAA
