## Supplementary material for "Systematic mapping of enhancers, silencers, and topological elements with prime editing deletion screens": Table S4

### Sheet: 0. Legend
Sheet	Column	Description
1. Cloning DS-lenti-MPRA		Plasmids, promoters and candidate regulatory element sequences used to build the downstream lentiviral MPRA library
2. MPRA results		lentiviral downstream MPRA effects
	promoter	promoter used in the MPRA construct
	CRE	candidate regulatory element used in the MPRA construct
	bc #	barcode index -- each promoter-CRE pair has five independent barcodes
	RNA_DNA_ratio_br1	log2 RNA to DNA ratio for biorep 1
	RNA_DNA_ratio_br2	log2 RNA to DNA ratio for biorep 2
	RNA_DNA_ratio_mean	mean log2 RNA to DNA ratio of two biological replicates
	log2 fold change over noTFBS	log2 fold change over noTFBS activities
	percent change over noTFBS	percent change over noTFBS activities

### Sheet: 1. Cloning DS-lenti-MPRA
1. Plasmid
Plasmid name	Addgene ID
lentiMPRA pLS-SceI	Addgene Cat# 137725
hSTARR-seq_SCP1 vector_blocking 4	Addgene Cat# 99319
2. Promoters
Sequence name	Sequence
minCMV	TCATGTGGGACATCAAGCGTAGGCGTGTACGGTGGGAGGTCTATATAAGCAGAGCTCGTTTAGTGAACCGTCAGATCGCATAGTGAGTCCACCTT
pEF	TCATGTGGGACATCAAGCgagcgcacatcgcccacagtccccgagaagttggggggaggggtcggcaattgaaccggtgcctagagaaggtggcgcggggtaaactgggaaagtgatgtcgtgtactggctccgcctttttcccgagggtgggggagaaccgtatataagtgcagtagtcgccgtgaacgttctttttcgcaacgggtttgccgccagaacacaggtaagtgccgtgtgtggttcccgcgggcctggcctctttacgggttatggcccttgcgtgccttgaattacttccacctggctgcagtacgtgattcttgatcccgagcttcgggttggaagtgggtgggagagttcgaggccttgcgcttaaggagccccttcgcctcgtgct…
PPIF	TCATGTGGGACATCAAGCCTTTTGCCAGGTGTCTGTTCTCCGGGTCTCTGGGCCTGGAGGCGGGAGTGTTTCAAAGCACTTCACGCTCCGCGGCCCCACCGGCTGGCTGCGCTGCCCGCTGCGGCCGGCAGGGGTAGTCCACGGACAGGCCTGGAGGAGGCGGGACGGGGGCAGGGCCGGGAACCTGGGCAAGCCAATAAAGGCTGCGGCGCGCGGCTGCGCGGGACTCGGCCTTCTGGGCGCGCGCGACGTCAGTTTGAGTTCTGTGGCATAGTGAGTCCACCTT
pFTH1	TCATGTGGGACATCAAGCAACTCCACTAAACGGGCACAGAGACGCCACCGCTGTCCCAGAGGCAGTCGGCTACCGGTCCCCGCTCCCGAGCTCCGCCAGAGCGCGCGAGGGCCTCCAGCGGCCGCCCCTCCCCCACAGCAGGGGCGGGGTCCCGCGCCCACCGGAAGGAGCGGGCTCGGGGCGGGCGGCGCTGATTGGCCGGGGCGGGCCTGACGCCGACGCGGCTATAAGAGACCACAAGCGACCCGCAGGGCCAGACGTTCTTCGCCGAGAGTCGTCGGGGCATAGTGAGTCCACCTT
pZCCHC24	TCATGTGGGACATCAAGCCGGTTCATATTCAACGAGACAGCCAATGCAGGGCGAGGACAGTGCCAGGCGGGGCAGGGAGTGGGCGGCGGGGCATCGTGGACCCCACCCCCGGAGCCGCCGCTGGAGGGGTCAGCCGCGAGGCAGATAGCGGATCGCCGGGCGGGGCGGGACGCAGTGGGCGGGGCGGAGGGGCGGGGCCAAAAGTTTCCTGCCCAACTTTCGCTGCCTCCTTCCACCGCCTGCGCGCGCCGGGGCCGCAGTCGGGGGGAGGCGGCGGCAGCGGCATAGTGAGTCCACCTT
3. CREs
Sequence name	Sequence
noTFBS control	GCTAACTTCTACCCATGCGGCATCCCTGCACCTCAGCCAAGGTAGCTACCAAGCTTTAGCTTCCCAGCACGTGCACAGCACTGCCTGCCAGATGCCCACGAGCTGAGCTAGGCACGCACGTGCAAGGCTGAGCCTGCTTCAAGGCTCGAGCTGATGTGCACCAAGGCCTCGAGCAGGGCCATATACTTGGGCTGCATCTGCCACGTGCAACTGCAAGCCTCAGCATCTGCACGTTATGCAGTTAGCAGCAATTGCAGCTGGTGGCAGCGCAAGTTAAGTAGGTCGT
Enhancer e2	GCTAACTTCTACCCATGCGCTGGACAGGACTGTGGCTGGGAGCAGCTTATGGTGTGATACTGGGCAGGCCATGCTGGATTAGGGTTGTACAGAGTGGGACAGAATTATTAAAAAATGCCAAGCACCTGTGACCAGGTGAAGCAAGTCTGCAGGTTAAACTGTGCTCGTCGGAGAGAAGAAGGGCTCTCAGGCACCCTCCAGACCCTCCTCCCATCCCAGCCAGGCCATGCCTTTCTGGTAGCAGCCCAGGGGTCTGCTTGGTCCTTCATCCTTGGGAACAGGGACCAGGCATTCCCCCGGTGGTGGTATCTTGAGTCTAGGCAGTGGCGTCACATCAGCAGGGCTGCTGTGGGGGCCTGCGGGGGCGAGAGCCTTCTCTGCGACAGCAGGAGCCCGTCT…
Enhancer g1	GCTAACTTCTACCCATGCCCCCATGCCGAGCTCTGGGCCTCAGTTTCCCCATTTCTGAGAATGGGCGTCAGAATGATTTCTTCCGGCCTCCCTCGGAGCACTGGAGCGGGGGAGACGGGAGGGAGGGCACGTGTGGAGGAGAAAGCTCAAGGTCAGATCGCAGAGAGGGAGGGCTCAGCACCTCTGGGCCGGCCCGGGCACGAGGGAGGGGCTCCAGGAGCCTTCTGGGGCTGAGCCTAGATCCGGAGCTCCGAGGTGGGTGTCGGGGGTCTTGGGGTGAGCGTCGTGGCCCAGCGGGTGCTCACGTGGCGGCCCTTGCACAACACGGAGCGCTTCCTGGCTCCGGCCCCGCCCCTGCGGTCGGGCTCACACTGGGGGTGCTGGGAAATGGAGCGAGAG…
Enhancer g2	GCTAACTTCTACCCATGCGCAGACATTTGGATATCAGCAAATTTCCAAATGAAGCCTCTGTATTATCATAAACCTGCAGATAGCCACAGGCCTGTAAGGGCCCTGTTTTCAATGCCCATGGATTTTAGGGATGTCTCTTTCCTGGTACATTTTCCTCTAAGGGATAAATTTCTCTGGCCAGAGTCCCAAATGTCCTAGCCCTGGGGCACCTGGGGATGAACTGGCTGGGAGCTGACTTGGTAAAGCCCATTTCCGAGGATTTTAGGGAGACCTAGGTGGGGCAGACACTAGAAGTGTCCAGCCTCCAAGCCCAAGAGATGTGGCCGGCAGGGCTGGGCAGGTCCTTGCTGGCTCAGCCTGCTCTTTGCTCCTTCATGGGACCCCAGTGGATCCTGCAGT…
Silencer s1	GCTAACTTCTACCCATGCAGAAGCCCCCTCTCCAAATCCCACCCCAGCCAGGCGATTTGAAGTAATCTCAGGCAAAACTTTTTGGAAAGCAAAGACATTTTAATCACATGAACAGCCACTCCCTAAGTTATCTGTTTCCTGCTCTGGCTTTCCTCCCTTAGCAAACCACACGGATCAGAGCGGAGGGGCGGGAGGGGAAGAGGGGCCGGTCCAGAGGGGTGGAAAGCTTCCGAATCACAGGGATTGCAAAAGACAGAGGTTTCCTCCGCCACTGCAGAGACAGGGATTGCTGGCTGCCTTAGTGGGTGGATGGAAGATCTGCAGCCACCCTGCTGTTTGCTGATTGCTGGAGGGGACTATTGAGTTTGAAAACCATTTGTTGTTTCCAGATCTTGCACA…
Enhancer e5	GCTAACTTCTACCCATGCCTCCAGGCTGCATGATTTCCCTTTTTCTTTTTATGACTTTGCTTATATCAAAAGTTAAGTCTTATGTCAACCTTGTCATGAGAACAAAAGAAGCTTTCTAGCTTTTAACTAAAAGGATGTCAGTTAACAACGGAAATATATGTCAAACAGAAACAGGGTCTCAGCTTTGTGGTCTTGGGAACCCTCTCTTCCTATTACTACTGCTTATTATCCAGGACCTGGCGTCTTCCCTTTGTCACCCAGGGCCCGGTGTCTTCCCCTCACCACCCGGCACCTAGTAGTCTTCCCTGGAGCTAGTGTCTTCCCTGAGAGGCAAGACAGACCAGCCCAGCCAGAGTGCTGCTGGTAACATCACAGAGACGGCAGGCCCCATCTTTGGCA…
Concatenation e2+g5	GCTAACTTCTACCCATGCGCTGGACAGGACTGTGGCTGGGAGCAGCTTATGGTGTGATACTGGGCAGGCCATGCTGGATTAGGGTTGTACAGAGTGGGACAGAATTATTAAAAAATGCCAAGCACCTGTGACCAGGTGAAGCAAGTCTGCAGGTTAAACTGTGCTCGTCGGAGAGAAGAAGGGCTCTCAGGCACCCTCCAGACCCTCCTCCCATCCCAGCCAGGCCATGCCTTTCTGGTAGCAGCCCAGGGGTCTGCTTGGTCCTTCATCCTTGGGAACAGGGACCAGGCATTCCCCCGGTGGTGGTATCTTGAGTCTAGGCAGTGGCGTCACATCAGCAGGGCTGCTGTGGGGGCCTGCGGGGGCGAGAGCCTTCTCTGCGACAGCAGGAGCCCGTCT…
Concatenation s1+e2	GCTAACTTCTACCCATGCAGAAGCCCCCTCTCCAAATCCCACCCCAGCCAGGCGATTTGAAGTAATCTCAGGCAAAACTTTTTGGAAAGCAAAGACATTTTAATCACATGAACAGCCACTCCCTAAGTTATCTGTTTCCTGCTCTGGCTTTCCTCCCTTAGCAAACCACACGGATCAGAGCGGAGGGGCGGGAGGGGAAGAGGGGCCGGTCCAGAGGGGTGGAAAGCTTCCGAATCACAGGGATTGCAAAAGACAGAGGTTTCCTCCGCCACTGCAGAGACAGGGATTGCTGGCTGCCTTAGTGGGTGGATGGAAGATCTGCAGCCACCCTGCTGTTTGCTGATTGCTGGAGGGGACTATTGAGTTTGAAAACCATTTGTTGTTTCCAGATCTTGCACA…
Mutated enhancer e2 no ZEB	GCTAACTTCTACCCATGCCCAGGGGTCTGCTTGGTCCTTCATCCTTGGGAACAGGGACCAGGCATTCCCCCGGTGGTGGTATCTTGAGTCTAGGCAGTGGCGTCACATCAGCAGGGCTGCTGTGGGGGCCTGCGGGGGCGAGAGCCTTCTCTGCGACAGCAGGAGCCCGTCTCCCCCAGAATGAGATGAGTCACGGTCCTGTCGGTGCGGCTGCCACTTCTGCTTCTGCAGCGTGTGGAGGCAAGCTAGTCCTGAGACTGCCCCACACGCTGTGCCTGTCTCTTCCCCAGTGCACGGGCAGCATGCCAGCAGGGCCTCGCGTGTGTGCACGGATGTGTCCTCCATATGCCTGCGTGCATCTTTGCTCTGGGGCGGCAAACCTTCCAGCCAGGCAGTGGG…
Concatenation e2 core+e5 core+g1 core+g5 core	GCTAACTTCTACCCATGCCCAGGGGTCTGCTTGGTCCTTCATCCTTGGGAACAGGGACCAGGCATTCCCCCGGTGGTGGTATCTTGAGTCTAGGCAGTGGCGTCACATCAGCAGGGCTGCTGTGGGGGCCTGCGGGGGCGAGAGCCTTCTCTGCGACAGCAGGAGCCCGTCTCCCCCAGAATGAGATGAGTCACGGTCCTGTCGGTGCGGCTGCCACTTCTGCTTCTGCAGCAGGTGCGTGTGGAGGCAAGCTAGTCCTGAGACTGCCCCACACGCTGTGCCTGTCTCTTCCCCAGTGCACGGGCAGCATGCCAGCAGGGCCTCGCGTGTGTGCACGGATGTGTCCTCCATATGCCTGCGTGCATCTTTGCTCTGGGGCGGCAAACCTTCCAGCCAGGC…
4. Cloning primer
Sequence name	Sequence
oXSC446_lenti_MPRA_promoter_fwd	tacgaagttattaggtccctcgacgTCATGTGGGACATCAAGC
oXSC447_lenti_MPRA_promoter_rev	CTTACCTGCCCAGTGCCTCACGACCGGGCCAAGGTGGACTCACTATGC
oJT_ExPds_6N_ORF_rev1_V2	GCCGCCCCGACTCTAGNNNNNNNNTGCATGCTCTAGATCAATCTAATTCAAC
JR46v2	GGCCCGGTCGTGAG
oJT_ExP_4_ORF_rev2	gtatcttatcatgtctgctcGAAGCGGCCGGCCGCCCCGACTCTAG
ds pAS spacer v2.2	GGCCGGCCGCTTCGAGcagacatgataagatacattgatgagtttggacaaaccacaactagaatgcagtgaaaaaaatgctttatttgtgaaatttgtgatgctattgctttatttgtaaccattataagctgcaataaacaagttaacaacaacaattgcattcattttatgtttcaggttcagggggaggtgtgggaggttttttGCAGCAGTTTGTGCAACCAATGCTGCTGAGCCCAACTGCTATATGTAGCAGACCAGCTGCTGCTGTCAAAACATGCTCAAGCATGAGTGCCAATTGCCTGCTGTAGGACCAGCAGGCTATTATGGCACCAATGCCCTGCTGCCGAGATGCCATGGAATGAGGCGCGCCCTCTGGCCGCGATCGCGAGTACT…
oXSC361_DS_lenti_MPRA_CRE_fwd	GAGTACTGGTATGTTCAGCTAACTTCTACCCATGCGCTAACTTCTACCCATGC
oXSC362_DS_lenti_MPRA_CRE_rev	cagggtaatgctatccaggttaacaACGACCTACTTAACTTGC
5. lentiMPRA viral titering qPCR primers
Sequence name	Sequence
LP34.F	TCCTCCGGAGTTATTCTTGGCA
LP34.R	CCCCCCATCTGATCTGTTTCAC
WPRE.F	TACGCTGCTTTAATGCCTTTG
WPRE.R	GGGCCACAACTCCTCATAAAG
BB.F	TGCCGCATAGTTAAGCCAGTA
BB.R	TCAAGCCTTGCCTTGTTGTAG
6. lentiMPRA library prep primers
Sequence name	Sequence
DB031_STARR_RT	CAAACTCATCAATGTATCTTATCATG
DB032_Starr-jPCR_Fwd	TCGTGAGGCACTGGGCAG*G*T*G*T*C
DB033_Starr-jPCR_Rev	CTTATCATGTCTGCTCGA*A*G*C
JR89_MPRA_GFP_fwd	AATGATACGGCGACCACCGAGATCTACAC AGGCTTAAGCATGGCTAGCAAAG
JT90_JT1	CAAGCAGAAGACGGCATACGAGAT CCTGGTAG CATGTCTGCTCGAAGCGGC
JT90_JT2	CAAGCAGAAGACGGCATACGAGAT TAAGCATG CATGTCTGCTCGAAGCGGC
JT90_JT3	CAAGCAGAAGACGGCATACGAGAT AGATGTGC CATGTCTGCTCGAAGCGGC
JT90_JT4	CAAGCAGAAGACGGCATACGAGAT GAATTGCT CATGTCTGCTCGAAGCGGC
JT90_JT5	CAAGCAGAAGACGGCATACGAGAT AAGCAACT CATGTCTGCTCGAAGCGGC
7. Custom sequencing primers
Sequence name	Sequence
DB045_ExP_fwd_BC_seq	GTCCCAATTCTTGTTGAATTAGATTGATCTAGAGCATGCA
JR91_MPRA-RNA-Index1	CCGGCCGCTTCGAGCAGACATG

### Sheet: 2. MPRA results
barcode_id	plasmid #	promoter	CRE	bc #	RNA_DNA_ratio_br1	RNA_DNA_ratio_br2	RNA_DNA_ratio_mean	log2 fold change over noTFBS	percent change over noTFBS
1-bc1	1	PPIF	ePPIF	1	-2.54235	-2.46842	-2.50538	1.46381	175.836
1-bc2	1	PPIF	ePPIF	2	-2.04799	-1.93309	-1.99054	1.97866	294.126
1-bc3	1	PPIF	ePPIF	3	-2.00551	-2.01309	-2.0093	1.9599	289.034
1-bc4	1	PPIF	ePPIF	4	-1.91277	-2.02066	-1.96672	2.00248	300.688
1-bc5	1	PPIF	ePPIF	5	-1.82295	-1.90002	-1.86149	2.10771	331.006
2-bc1	2	PPIF	ePPIF_rc	1	-1.78802	-1.74833	-1.76818	2.20102	359.804
2-bc2	2	PPIF	ePPIF_rc	2	-1.93357	-1.81885	-1.87621	2.09299	326.63
2-bc3	2	PPIF	ePPIF_rc	3	-1.7183	-1.75097	-1.73463	2.23456	370.62
2-bc4	2	PPIF	ePPIF_rc	4	-1.71362	-1.71844	-1.71603	2.25317	376.728
2-bc5	2	PPIF	ePPIF_rc	5	-1.63652	-1.7044	-1.67046	2.29874	392.026
3-bc1	3	PPIF	Intron1_enh	1	-1.95385	-1.99155	-1.9727	1.9965	299.03
3-bc2	3	PPIF	Intron1_enh	2	-1.90754	-1.89016	-1.89885	2.07035	319.988
3-bc3	3	PPIF	Intron1_enh	3	-2.05562	-2.15028	-2.10295	1.86625	264.584
3-bc4	3	PPIF	Intron1_enh	4	-2.15625	-2.18052	-2.16839	1.80081	248.415
3-bc5	3	PPIF	Intron1_enh	5	-2.20752	-2.19649	-2.20201	1.76719	240.39
4-bc1	4	PPIF	Intron5_enh	1	-2.35933	-2.31783	-2.33858	1.63062	209.645
4-bc2	4	PPIF	Intron5_enh	2	-2.54661	-2.62838	-2.58749	1.3817	160.576
4-bc3	4	PPIF	Intron5_enh	3	-2.54287	-2.56052	-2.5517	1.4175	167.122
4-bc4	4	PPIF	Intron5_enh	4	-2.70637	-2.7175	-2.71194	1.25726	139.041
4-bc5	4	PPIF	Intron5_enh	5	-2.81674	-2.81961	-2.81818	1.15102	122.07
5-bc1	5	PPIF	silencer	1	-4.21222	-4.2901	-4.25116	-0.281959	-17.7527
5-bc2	5	PPIF	silencer	2	-3.84738	-3.75788	-3.80263	0.166568	12.2385
5-bc3	5	PPIF	silencer	3	-4.53027	-4.52723	-4.52875	-0.559555	-32.1489
5-bc4	5	PPIF	silencer	4	-4.24219	-4.35675	-4.29947	-0.330277	-20.4617
5-bc5	5	PPIF	silencer	5	-4.42478	-4.46493	-4.44486	-0.47566	-28.0862
6-bc1	6	PPIF	silencer_rc	1	-4.43407	-4.46995	-4.45201	-0.482814	-28.4419
6-bc2	6	PPIF	silencer_rc	2	-4.12712	-4.17312	-4.15012	-0.180927	-11.7864
6-bc3	6	PPIF	silencer_rc	3	-4.22509	-4.19704	-4.21107	-0.241869	-15.4351
6-bc4	6	PPIF	silencer_rc	4	-4.18065	-4.21051	-4.19558	-0.226385	-14.5226
6-bc5	6	PPIF	silencer_rc	5	-4.83245	-4.76852	-4.80048	-0.831287	-43.7972
7-bc1	7	PPIF	low_ac_enh	1	-3.80875	-3.82882	-3.81878	0.150414	10.9888
7-bc2	7	PPIF	low_ac_enh	2	-3.75043	-3.72585	-3.73814	0.231055	17.3693
7-bc3	7	PPIF	low_ac_enh	3	-3.75031	-3.74851	-3.74941	0.219785	16.456
7-bc4	7	PPIF	low_ac_enh	4	-3.83235	-3.79239	-3.81237	0.156826	11.4832
7-bc5	7	PPIF	low_ac_enh	5	-3.46811	-3.48652	-3.47732	0.491881	40.6277
8-bc1	8	PPIF	ePPIF_low_ac_enh	1	-1.57159	-1.43523	-1.50341	2.46578	452.426
8-bc2	8	PPIF	ePPIF_low_ac_enh	2	-1.51321	-1.5428	-1.528	2.44119	443.09
8-bc3	8	PPIF	ePPIF_low_ac_enh	3	-1.58148	-1.60551	-1.59349	2.3757	418.989
8-bc4	8	PPIF	ePPIF_low_ac_enh	4	-1.55431	-1.50286	-1.52859	2.44061	442.871
8-bc5	8	PPIF	ePPIF_low_ac_enh	5	-1.45796	-1.57192	-1.51494	2.45425	448.029
9-bc1	9	PPIF	ePPIF_low_ac_enh_rc	1	-1.67327	-1.74987	-1.71157	2.25763	378.204
9-bc2	9	PPIF	ePPIF_low_ac_enh_rc	2	-1.78142	-1.824	-1.80271	2.16649	348.929
9-bc3	9	PPIF	ePPIF_low_ac_enh_rc	3	-1.51085	-1.52607	-1.51846	2.45074	446.696
9-bc4	9	PPIF	ePPIF_low_ac_enh_rc	4	-1.66399	-1.72507	-1.69453	2.27467	383.887
9-bc5	9	PPIF	ePPIF_low_ac_enh_rc	5	-1.94977	-1.88554	-1.91766	2.05154	314.548
10-bc1	10	PPIF	ePPIF_silencer	1	-1.99441	-2.14124	-2.06783	1.90137	273.568
10-bc2	10	PPIF	ePPIF_silencer	2	-2.38405	-2.46228	-2.42317	1.54603	192.012
10-bc3	10	PPIF	ePPIF_silencer	3	-2.32607	-2.21268	-2.26938	1.69982	224.86
10-bc4	10	PPIF	ePPIF_silencer	4	-4.01835	-4.18426	-4.10131	-0.132113	-8.75059
10-bc5	10	PPIF	ePPIF_silencer	5	-2.0444	-2.15298	-2.09869	1.8705	265.66
11-bc1	11	PPIF	ePPIF_noZEB	1	-1.27244	-1.20302	-1.23773	2.73147	564.131
11-bc2	11	PPIF	ePPIF_noZEB	2	-1.5499	-1.57099	-1.56045	2.40875	431.014
11-bc3	11	PPIF	ePPIF_noZEB	3	-1.2829	-1.31012	-1.29651	2.67269	537.617
11-bc4	11	PPIF	ePPIF_noZEB	4	-1.27787	-1.30022	-1.28905	2.68015	540.923
11-bc5	11	PPIF	ePPIF_noZEB	5	-1.32296	-1.32613	-1.32454	2.64465	525.345
12-bc1	12	PPIF	concat_enh	1	0.0224467	-0.0275548	-0.00255403	3.96664	1463.43
12-bc2	12	PPIF	concat_enh	2	-0.119988	-0.138922	-0.129455	3.83974	1331.78
12-bc3	12	PPIF	concat_enh	3	0.185058	0.320542	0.2528	4.222	1766.15
12-bc4	12	PPIF	concat_enh	4	0.00841801	-0.0124293	-0.00200565	3.96719	1464.02
12-bc5	12	PPIF	concat_enh	5	0.0440112	-0.219402	-0.0876951	3.8815	1373.83
13-bc1	13	PPIF	concat_enh_rc	1	-0.795847	-0.78271	-0.789278	3.17992	806.255
13-bc2	13	PPIF	concat_enh_rc	2	-0.988854	-1.06489	-1.02687	2.94232	668.648
13-bc3	13	PPIF	concat_enh_rc	3	-0.956532	-1.049	-1.00277	2.96643	681.6
13-bc4	13	PPIF	concat_enh_rc	4	-1.25157	-1.32366	-1.28761	2.68158	541.559
13-bc5	13	PPIF	concat_enh_rc	5	-0.864228	-0.887206	-0.875717	3.09348	753.552
15-bc1	15	PPIF	noTFBS	1	-3.66781	-3.72092	-3.69436	0.274833	20.9854
15-bc2	15	PPIF	noTFBS	2	-4.105	-4.10855	-4.10678	-0.137581	-9.09578
15-bc3	15	PPIF	noTFBS	3	-3.82491	-3.87339	-3.84915	0.120047	8.67703
15-bc4	15	PPIF	noTFBS	4	-3.97602	-4.03067	-4.00334	-0.034148	-2.33917
15-bc5	15	PPIF	noTFBS	5	-4.15085	-4.23385	-4.19235	-0.223151	-14.3308
16-bc1	16	pEF	ePPIF	1	3.87267	3.76882	3.82075	0.289488	22.2207
16-bc2	16	pEF	ePPIF	2	3.60196	3.61072	3.60634	0.0750818	5.34207
16-bc3	16	pEF	ePPIF	3	3.63821	3.61915	3.62868	0.0974194	6.98581
16-bc4	16	pEF	ePPIF	4	3.84631	3.59993	3.72312	0.191863	14.2237
16-bc5	16	pEF	ePPIF	5	3.62436	3.57218	3.59827	0.0670117	4.75446
17-bc1	17	pEF	silencer	1	3.57651	3.35751	3.46701	-0.0642528	-4.35594
17-bc2	17	pEF	silencer	2	3.45273	3.43626	3.44449	-0.0867674	-5.83698
17-bc3	17	pEF	silencer	3	3.3318	3.3422	3.337	-0.194263	-12.598
17-bc4	17	pEF	silencer	4	3.12219	3.1818	3.152	-0.379262	-23.1169
17-bc5	17	pEF	silencer	5	3.37023	3.64033	3.50528	-0.0259796	-1.78465
18-bc1	18	pEF	silencer_rc	1	2.97959	2.8711	2.92535	-0.605913	-34.2945
18-bc2	18	pEF	silencer_rc	2	3.30752	3.22609	3.26681	-0.264454	-16.7486
18-bc3	18	pEF	silencer_rc	3	2.96024	3.04605	3.00314	-0.528117	-30.6541
18-bc4	18	pEF	silencer_rc	4	2.93939	3.51198	3.22568	-0.305576	-19.0881
18-bc5	18	pEF	silencer_rc	5	3.10033	3.21714	3.15873	-0.372525	-22.7571
19-bc1	19	pEF	noTFBS	1	3.51245	3.65342	3.58294	0.0516771	3.64691
19-bc2	19	pEF	noTFBS	2	3.56428	3.55099	3.55763	0.0263711	1.84472
19-bc3	19	pEF	noTFBS	3	3.47385	3.46517	3.46951	-0.0617497	-4.18986
19-bc4	19	pEF	noTFBS	4	3.42207	3.42402	3.42304	-0.108216	-7.22654
19-bc5	19	pEF	noTFBS	5	3.58265	3.66371	3.62318	0.0919174	6.57857
20-bc1	20	minCMV	ePPIF	1	-7.6388	-7.92954	-7.78417	1.03297	104.624
20-bc2	20	minCMV	ePPIF	2	-7.48698	-7.43907	-7.46302	1.35412	155.641
20-bc3	20	minCMV	ePPIF	3	-7.70357	-7.58238	-7.64298	1.17417	125.662
20-bc4	20	minCMV	ePPIF	4	-7.39101	-7.67525	-7.53313	1.28401	143.516
20-bc5	20	minCMV	ePPIF	5	-7.76797	-7.74361	-7.75579	1.06135	108.688
21-bc2	21	minCMV	concat_enh	2	-6.64946	-6.60967	-6.62957	2.18758	355.54
21-bc3	21	minCMV	concat_enh	3	-6.43764	-6.5154	-6.47652	2.34063	406.522
21-bc4	21	minCMV	concat_enh	4	-6.32837	-6.33246	-6.33041	2.48673	460.507
21-bc5	21	minCMV	concat_enh	5	-6.68694	-6.72455	-6.70575	2.1114	332.11
22-bc1	22	minCMV	noTFBS	1	-8.75223	-8.63219	-8.69221	0.124935	9.04587
22-bc2	22	minCMV	noTFBS	2	-8.89109	-8.80773	-8.84941	-0.0322623	-2.21143
22-bc3	22	minCMV	noTFBS	3	-9.06349	-8.92603	-8.99476	-0.177615	-11.5836
22-bc4	22	minCMV	noTFBS	4	-8.59807	-8.77569	-8.68688	0.13026	9.44908
22-bc5	22	minCMV	noTFBS	5	-8.84554	-8.87938	-8.86246	-0.0453181	-3.09239
23-bc1	23	pFTH1	ePPIF	1	1.37961	1.14241	1.26101	2.2971	391.47
23-bc2	23	pFTH1	ePPIF	2	0.680754	0.714747	0.69775	1.73384	232.613
23-bc3	23	pFTH1	ePPIF	3	0.780424	0.762193	0.771309	1.8074	250.011
23-bc4	23	pFTH1	ePPIF	4	0.997294	0.931572	0.964433	2.00053	300.146
23-bc5	23	pFTH1	ePPIF	5	0.916814	0.940282	0.928548	1.96464	290.315
24-bc1	24	pFTH1	silencer	1	-1.34796	-1.49309	-1.42053	-0.384432	-23.392
24-bc2	24	pFTH1	silencer	2	-1.64142	-1.58519	-1.61331	-0.577215	-32.9743
24-bc3	24	pFTH1	silencer	3	-1.38022	-1.41269	-1.39645	-0.360359	-22.1029
24-bc4	24	pFTH1	silencer	4	-1.26584	-1.28258	-1.27421	-0.238117	-15.2149
24-bc5	24	pFTH1	silencer	5	-1.60674	-1.63242	-1.61958	-0.583484	-33.265
25-bc1	25	pFTH1	silencer_rc	1	-1.42835	-1.57618	-1.50226	-0.466171	-27.6117
25-bc2	25	pFTH1	silencer_rc	2	-1.66143	-1.67567	-1.66855	-0.632458	-35.4924
25-bc3	25	pFTH1	silencer_rc	3	-1.38292	-1.51699	-1.44996	-0.413863	-24.9389
25-bc4	25	pFTH1	silencer_rc	4	-1.24838	-1.29421	-1.2713	-0.235203	-15.0435
25-bc5	25	pFTH1	silencer_rc	5	-1.04844	-1.34437	-1.19641	-0.160315	-10.517
26-bc1	26	pFTH1	concat_enh	1	2.5334	2.53277	2.53308	3.56918	1086.94
26-bc2	26	pFTH1	concat_enh	2	2.74061	2.79143	2.76602	3.80212	1294.93
26-bc3	26	pFTH1	concat_enh	3	2.44388	2.49957	2.47173	3.50782	1037.52
26-bc4	26	pFTH1	concat_enh	4	2.72518	2.82465	2.77491	3.81101	1303.55
26-bc5	26	pFTH1	concat_enh	5	2.22307	2.12683	2.17495	3.21104	826.02
27-bc1	27	pFTH1	noTFBS	1	-0.737461	-0.759396	-0.748428	0.287665	22.0663
27-bc2	27	pFTH1	noTFBS	2	-1.11818	-1.09973	-1.10896	-0.0728622	-4.92501
27-bc3	27	pFTH1	noTFBS	3	-1.08856	-1.16538	-1.12697	-0.0908766	-6.1048
27-bc4	27	pFTH1	noTFBS	4	-1.18949	-1.28278	-1.23614	-0.200043	-12.9476
27-bc5	27	pFTH1	noTFBS	5	-0.927601	-0.99235	-0.959975	0.0761175	5.41773
28-bc1	28	pZCCHC24	silencer	1	-5.48564	-5.5954	-5.54052	-0.232615	-14.8909
28-bc2	28	pZCCHC24	silencer	2	-5.67069	-5.71568	-5.69318	-0.385278	-23.4369
28-bc3	28	pZCCHC24	silencer	3	-4.83214	-4.88057	-4.85635	0.451551	36.751
28-bc4	28	pZCCHC24	silencer	4	-5.3592	-5.43181	-5.3955	-0.0875969	-5.8911
28-bc5	28	pZCCHC24	silencer	5	-5.59548	-5.48161	-5.53854	-0.230638	-14.7742
29-bc1	29	pZCCHC24	silencer_rc	1	-5.84718	-6.14226	-5.99472	-0.686814	-37.8776
29-bc2	29	pZCCHC24	silencer_rc	2	-5.43297	-5.59183	-5.5124	-0.204496	-13.2158
29-bc3	29	pZCCHC24	silencer_rc	3	-5.68658	-5.80538	-5.74598	-0.438073	-26.188
29-bc4	29	pZCCHC24	silencer_rc	4	-5.63547	-5.54152	-5.58849	-0.280588	-17.6745
29-bc5	29	pZCCHC24	silencer_rc	5	-5.83971	-5.78451	-5.81211	-0.504206	-29.4952
30-bc1	30	pZCCHC24	noTFBS	1	-5.48101	-5.5247	-5.50285	-0.194948	-12.6395
30-bc2	30	pZCCHC24	noTFBS	2	-5.20947	-5.20818	-5.20882	0.0990844	7.10935
30-bc3	30	pZCCHC24	noTFBS	3	-5.07538	-5.30267	-5.18902	0.118883	8.58941
30-bc4	30	pZCCHC24	noTFBS	4	-5.24763	-5.35645	-5.30204	0.00586451	0.407324
30-bc5	30	pZCCHC24	noTFBS	5	-5.33392	-5.33967	-5.33679	-0.0288848	-1.98223
