## Supplementary material for "Systematic mapping of enhancers, silencers, and topological elements with prime editing deletion screens": Table S6

### Sheet: 0. Legend
Sheet	Column	Description
1. Silencer-like peaks		Candidate silencer-like regulatory elements in THP-1 that contain at least three of the four transcription factor motif families RUNX, GABPA, CEBPA and ZNF324. The 160 elements listed here are the subset of the 3,617 silencer-like elements (accessible, H3K27ac-low non-promoter peaks). Motifs were called with FIMO (p < 1e-4) on the accessible peak.
	Peak (hg19)	hg19 coordinates of the accessible peak interval, chr:start-end
	Chromosome	chromosome
	Start (hg19)	hg19 start coordinate of the peak, 0-based
	End (hg19)	hg19 end coordinate of the peak
	Width (bp)	length of the peak interval; 500 bp for the great majority of ABC candidate regions
	Number of the four motifs present	how many of RUNX, GABPA, CEBPA and ZNF324 are present in the peak (3 or 4 by construction; 154 elements have 3 and 6 have all 4)
	Motifs present	which of the four families are present
	Motifs absent	which of the four families are absent
	RUNX	TRUE if the peak contains a RUNX motif. Matrices: RUNX1.H14CORE.0.P.B, RUNX2.H14CORE.0.P.B, RUNX3.H14CORE.0.P.B (HOCOMOCO v14 CORE); a hit from any of the three counts as the family being present
	GABPA	TRUE if the peak contains a GABPA motif. Matrix: GABPA.H14CORE.0.PSM.A (HOCOMOCO v14 CORE)
	CEBPA	TRUE if the peak contains a CEBPA motif. Matrix: CEBPA.H14CORE.0.P.B (HOCOMOCO v14 CORE)
	ZNF324	TRUE if the peak contains a ZNF324 motif. Matrix: MA1977.2 (JASPAR 2026 CORE)
	SP1	TRUE if the peak contains an SP1 motif. Matrix: SP1.H14CORE.0.P.B (HOCOMOCO v14 CORE)
	IKZF	TRUE if the peak contains an IKZF motif. Matrices: MA1508.2 (IKZF1), MA2326.1 (IKZF2), MA1992.2 (IKZF3) (JASPAR 2026 CORE)
	log2(H3K27ac RPM / ATAC RPM)	chromatin signature used to define the silencer-like class: log2 of mean H3K27ac coverage over the 2 kb window (in reads per million) divided by ATAC-seq signal over the 500 bp peak (in reads per million). Silencer-like elements are the bottom 15% of this ratio (log2 ratio <= -4.342)
	ATAC (RPM)	chromatin accessibility over the 500 bp peak in reads per million, from the THP-1 Activity-by-Contact run. All elements listed pass the P80 accessibility threshold of 2.613 RPM

### Sheet: 1. Silencer-like peaks
Peak (hg19)	Chromosome	Start (hg19)	End (hg19)	Width (bp)	Number of the four motifs present	Motifs present	Motifs absent	RUNX	GABPA	CEBPA	ZNF324	SP1	IKZF	log2(H3K27ac RPM / ATAC RPM)	ATAC (RPM)
chr1:6230808-6231308	chr1	6230808	6231308	500	4	RUNX+GABPA+CEBPA+ZNF324	-	TRUE	TRUE	TRUE	TRUE	TRUE	FALSE	-5.66987	4.81145
chr12:52279647-52280147	chr12	52279647	52280147	500	4	RUNX+GABPA+CEBPA+ZNF324	-	TRUE	TRUE	TRUE	TRUE	FALSE	TRUE	-5.05769	5.7042
chr2:131622426-131622926	chr2	131622426	131622926	500	4	RUNX+GABPA+CEBPA+ZNF324	-	TRUE	TRUE	TRUE	TRUE	FALSE	TRUE	-7.11543	9.106
chr7:99551313-99551813	chr7	99551313	99551813	500	4	RUNX+GABPA+CEBPA+ZNF324	-	TRUE	TRUE	TRUE	TRUE	FALSE	TRUE	-4.37536	2.84657
chr8:128928931-128930227	chr8	128928931	128930227	1296	4	RUNX+GABPA+CEBPA+ZNF324	-	TRUE	TRUE	TRUE	TRUE	FALSE	TRUE	-4.80806	18.1209
chrX:109073927-109074427	chrX	109073927	109074427	500	4	RUNX+GABPA+CEBPA+ZNF324	-	TRUE	TRUE	TRUE	TRUE	FALSE	TRUE	-5.03678	2.63368
chr1:1306692-1307192	chr1	1306692	1307192	500	3	RUNX+CEBPA+ZNF324	GABPA	TRUE	FALSE	TRUE	TRUE	TRUE	TRUE	-5.32492	25.4826
chr1:1956904-1957746	chr1	1956904	1957746	842	3	RUNX+GABPA+CEBPA	ZNF324	TRUE	TRUE	TRUE	FALSE	TRUE	TRUE	-5.37678	2.80172
chr1:6568862-6570497	chr1	6568862	6570497	1635	3	RUNX+GABPA+ZNF324	CEBPA	TRUE	TRUE	FALSE	TRUE	TRUE	TRUE	-5.03138	7.88795
chr1:18001082-18001966	chr1	18001082	18001966	884	3	RUNX+CEBPA+ZNF324	GABPA	TRUE	FALSE	TRUE	TRUE	FALSE	TRUE	-5.59941	4.06235
chr1:21650745-21651618	chr1	21650745	21651618	873	3	RUNX+CEBPA+ZNF324	GABPA	TRUE	FALSE	TRUE	TRUE	TRUE	TRUE	-4.39738	10.5611
chr1:54015963-54016463	chr1	54015963	54016463	500	3	RUNX+CEBPA+ZNF324	GABPA	TRUE	FALSE	TRUE	TRUE	FALSE	FALSE	-5.7096	3.63939
chr1:54022688-54023455	chr1	54022688	54023455	767	3	RUNX+GABPA+CEBPA	ZNF324	TRUE	TRUE	TRUE	FALSE	FALSE	TRUE	-5.66533	2.79179
chr1:64637225-64637725	chr1	64637225	64637725	500	3	RUNX+CEBPA+ZNF324	GABPA	TRUE	FALSE	TRUE	TRUE	FALSE	TRUE	-5.19708	3.16619
chr1:118175981-118176481	chr1	118175981	118176481	500	3	RUNX+GABPA+CEBPA	ZNF324	TRUE	TRUE	TRUE	FALSE	FALSE	TRUE	-4.56528	3.79779
chr1:179793281-179793781	chr1	179793281	179793781	500	3	RUNX+GABPA+ZNF324	CEBPA	TRUE	TRUE	FALSE	TRUE	FALSE	TRUE	-5.10529	4.48076
chr1:203103024-203103524	chr1	203103024	203103524	500	3	RUNX+CEBPA+ZNF324	GABPA	TRUE	FALSE	TRUE	TRUE	TRUE	FALSE	-4.95119	3.56218
chr1:221950140-221951567	chr1	221950140	221951567	1427	3	RUNX+GABPA+ZNF324	CEBPA	TRUE	TRUE	FALSE	TRUE	FALSE	TRUE	-4.61186	8.58
chr1:227953971-227954784	chr1	227953971	227954784	813	3	RUNX+GABPA+ZNF324	CEBPA	TRUE	TRUE	FALSE	TRUE	FALSE	TRUE	-4.65588	4.30704
chr10:11682186-11682686	chr10	11682186	11682686	500	3	RUNX+GABPA+CEBPA	ZNF324	TRUE	TRUE	TRUE	FALSE	FALSE	FALSE	-5.85166	3.7359
chr10:44889403-44889903	chr10	44889403	44889903	500	3	RUNX+CEBPA+ZNF324	GABPA	TRUE	FALSE	TRUE	TRUE	FALSE	TRUE	-4.89396	3.14945
chr10:49842287-49842787	chr10	49842287	49842787	500	3	RUNX+GABPA+CEBPA	ZNF324	TRUE	TRUE	TRUE	FALSE	FALSE	FALSE	-4.56076	20.0545
chr10:53976569-53977069	chr10	53976569	53977069	500	3	RUNX+GABPA+ZNF324	CEBPA	TRUE	TRUE	FALSE	TRUE	FALSE	TRUE	-5.85603	3.08756
chr10:59917094-59917594	chr10	59917094	59917594	500	3	RUNX+CEBPA+ZNF324	GABPA	TRUE	FALSE	TRUE	TRUE	FALSE	FALSE	-4.9254	3.45317
chr10:86068493-86068993	chr10	86068493	86068993	500	3	RUNX+CEBPA+ZNF324	GABPA	TRUE	FALSE	TRUE	TRUE	TRUE	TRUE	-6.88552	2.66603
chr10:97573760-97574260	chr10	97573760	97574260	500	3	RUNX+GABPA+ZNF324	CEBPA	TRUE	TRUE	FALSE	TRUE	TRUE	TRUE	-6.01377	3.03392
chr10:120630335-120630835	chr10	120630335	120630835	500	3	GABPA+CEBPA+ZNF324	RUNX	FALSE	TRUE	TRUE	TRUE	FALSE	TRUE	-4.75256	4.12849
chr10:135342573-135344322	chr10	135342573	135344322	1749	3	RUNX+GABPA+ZNF324	CEBPA	TRUE	TRUE	FALSE	TRUE	TRUE	TRUE	-4.72792	9.15283
chr11:3602248-3602748	chr11	3602248	3602748	500	3	RUNX+GABPA+ZNF324	CEBPA	TRUE	TRUE	FALSE	TRUE	TRUE	TRUE	-4.56479	6.76528
chr11:61792974-61793474	chr11	61792974	61793474	500	3	RUNX+GABPA+ZNF324	CEBPA	TRUE	TRUE	FALSE	TRUE	TRUE	TRUE	-4.60751	14.6791
chr11:71980260-71980760	chr11	71980260	71980760	500	3	RUNX+CEBPA+ZNF324	GABPA	TRUE	FALSE	TRUE	TRUE	FALSE	TRUE	-4.812	6.14815
chr11:102790732-102791232	chr11	102790732	102791232	500	3	GABPA+CEBPA+ZNF324	RUNX	FALSE	TRUE	TRUE	TRUE	FALSE	TRUE	-5.59776	8.26463
chr11:118013501-118014001	chr11	118013501	118014001	500	3	RUNX+CEBPA+ZNF324	GABPA	TRUE	FALSE	TRUE	TRUE	TRUE	FALSE	-5.22533	3.92212
chr11:129400155-129400655	chr11	129400155	129400655	500	3	RUNX+CEBPA+ZNF324	GABPA	TRUE	FALSE	TRUE	TRUE	TRUE	TRUE	-5.70122	4.25992
chr11:134136576-134137076	chr11	134136576	134137076	500	3	RUNX+GABPA+ZNF324	CEBPA	TRUE	TRUE	FALSE	TRUE	TRUE	TRUE	-5.30673	10.4243
chr12:63018958-63019458	chr12	63018958	63019458	500	3	RUNX+GABPA+CEBPA	ZNF324	TRUE	TRUE	TRUE	FALSE	FALSE	TRUE	-4.64597	3.26839
chr12:68758897-68759397	chr12	68758897	68759397	500	3	RUNX+GABPA+ZNF324	CEBPA	TRUE	TRUE	FALSE	TRUE	TRUE	TRUE	-4.61416	39.5087
chr12:108699263-108700197	chr12	108699263	108700197	934	3	RUNX+GABPA+ZNF324	CEBPA	TRUE	TRUE	FALSE	TRUE	FALSE	TRUE	-4.62244	8.16757
chr12:115942039-115942539	chr12	115942039	115942539	500	3	RUNX+GABPA+ZNF324	CEBPA	TRUE	TRUE	FALSE	TRUE	FALSE	TRUE	-4.36709	5.65737
chr13:79702261-79702761	chr13	79702261	79702761	500	3	RUNX+CEBPA+ZNF324	GABPA	TRUE	FALSE	TRUE	TRUE	FALSE	FALSE	-4.46569	3.69901
chr13:96182425-96182925	chr13	96182425	96182925	500	3	RUNX+GABPA+CEBPA	ZNF324	TRUE	TRUE	TRUE	FALSE	FALSE	FALSE	-4.78587	4.41576
chr13:97862469-97863277	chr13	97862469	97863277	808	3	RUNX+CEBPA+ZNF324	GABPA	TRUE	FALSE	TRUE	TRUE	FALSE	TRUE	-5.67771	2.82869
chr13:99128664-99129164	chr13	99128664	99129164	500	3	RUNX+GABPA+ZNF324	CEBPA	TRUE	TRUE	FALSE	TRUE	TRUE	TRUE	-5.30647	9.2366
chr13:111451820-111452320	chr13	111451820	111452320	500	3	RUNX+GABPA+ZNF324	CEBPA	TRUE	TRUE	FALSE	TRUE	FALSE	TRUE	-4.98298	4.70842
chr14:67880798-67881298	chr14	67880798	67881298	500	3	RUNX+GABPA+ZNF324	CEBPA	TRUE	TRUE	FALSE	TRUE	TRUE	TRUE	-4.70078	7.39544
chr14:72917732-72918232	chr14	72917732	72918232	500	3	RUNX+GABPA+ZNF324	CEBPA	TRUE	TRUE	FALSE	TRUE	FALSE	TRUE	-5.24078	4.90599
chr14:72943452-72943952	chr14	72943452	72943952	500	3	RUNX+GABPA+CEBPA	ZNF324	TRUE	TRUE	TRUE	FALSE	FALSE	FALSE	-6.21301	7.5865
chr14:77587072-77588125	chr14	77587072	77588125	1053	3	RUNX+CEBPA+ZNF324	GABPA	TRUE	FALSE	TRUE	TRUE	FALSE	TRUE	-4.57537	8.43326
chr14:90553742-90554242	chr14	90553742	90554242	500	3	RUNX+CEBPA+ZNF324	GABPA	TRUE	FALSE	TRUE	TRUE	FALSE	TRUE	-4.60298	13.5061
chr14:101014158-101014658	chr14	101014158	101014658	500	3	RUNX+GABPA+ZNF324	CEBPA	TRUE	TRUE	FALSE	TRUE	TRUE	TRUE	-4.7725	8.54227
chr14:101942132-101942632	chr14	101942132	101942632	500	3	RUNX+CEBPA+ZNF324	GABPA	TRUE	FALSE	TRUE	TRUE	TRUE	FALSE	-5.34168	3.08983
chr15:29248047-29248547	chr15	29248047	29248547	500	3	RUNX+GABPA+ZNF324	CEBPA	TRUE	TRUE	FALSE	TRUE	TRUE	FALSE	-5.69691	7.46074
chr15:72598608-72599108	chr15	72598608	72599108	500	3	GABPA+CEBPA+ZNF324	RUNX	FALSE	TRUE	TRUE	TRUE	TRUE	TRUE	-4.90338	2.82301
chr15:73989300-73989800	chr15	73989300	73989800	500	3	RUNX+GABPA+ZNF324	CEBPA	TRUE	TRUE	FALSE	TRUE	TRUE	TRUE	-4.66465	7.41787
chr15:77838557-77839057	chr15	77838557	77839057	500	3	RUNX+GABPA+ZNF324	CEBPA	TRUE	TRUE	FALSE	TRUE	FALSE	TRUE	-5.94886	2.90391
chr15:94613592-94614092	chr15	94613592	94614092	500	3	RUNX+GABPA+ZNF324	CEBPA	TRUE	TRUE	FALSE	TRUE	FALSE	TRUE	-4.91019	6.41868
chr16:57562930-57564223	chr16	57562930	57564223	1293	3	RUNX+GABPA+ZNF324	CEBPA	TRUE	TRUE	FALSE	TRUE	TRUE	TRUE	-4.87993	4.96615
chr16:81745309-81745809	chr16	81745309	81745809	500	3	RUNX+GABPA+ZNF324	CEBPA	TRUE	TRUE	FALSE	TRUE	TRUE	TRUE	-5.39545	5.47541
chr16:85816022-85816522	chr16	85816022	85816522	500	3	RUNX+GABPA+ZNF324	CEBPA	TRUE	TRUE	FALSE	TRUE	FALSE	TRUE	-4.72522	3.24029
chr17:1371166-1371666	chr17	1371166	1371666	500	3	RUNX+CEBPA+ZNF324	GABPA	TRUE	FALSE	TRUE	TRUE	TRUE	FALSE	-6.64391	6.70709
chr17:9799422-9799922	chr17	9799422	9799922	500	3	RUNX+GABPA+CEBPA	ZNF324	TRUE	TRUE	TRUE	FALSE	FALSE	TRUE	-6.96319	3.93432
chr17:36573026-36573826	chr17	36573026	36573826	800	3	RUNX+CEBPA+ZNF324	GABPA	TRUE	FALSE	TRUE	TRUE	TRUE	TRUE	-4.65227	3.14491
chr17:36715483-36715983	chr17	36715483	36715983	500	3	GABPA+CEBPA+ZNF324	RUNX	FALSE	TRUE	TRUE	TRUE	TRUE	TRUE	-4.44888	5.21312
chr17:80795827-80796684	chr17	80795827	80796684	857	3	GABPA+CEBPA+ZNF324	RUNX	FALSE	TRUE	TRUE	TRUE	TRUE	TRUE	-5.33218	4.74531
chr18:3525861-3526361	chr18	3525861	3526361	500	3	RUNX+GABPA+ZNF324	CEBPA	TRUE	TRUE	FALSE	TRUE	TRUE	TRUE	-4.66767	3.47135
chr18:33388812-33390125	chr18	33388812	33390125	1313	3	RUNX+GABPA+ZNF324	CEBPA	TRUE	TRUE	FALSE	TRUE	FALSE	TRUE	-6.19283	12.8464
chr18:48737853-48738353	chr18	48737853	48738353	500	3	RUNX+GABPA+ZNF324	CEBPA	TRUE	TRUE	FALSE	TRUE	TRUE	TRUE	-6.42618	16.3939
chr18:77181680-77182513	chr18	77181680	77182513	833	3	GABPA+CEBPA+ZNF324	RUNX	FALSE	TRUE	TRUE	TRUE	TRUE	TRUE	-5.76597	5.44305
chr19:2028646-2029146	chr19	2028646	2029146	500	3	RUNX+GABPA+ZNF324	CEBPA	TRUE	TRUE	FALSE	TRUE	TRUE	TRUE	-4.41933	3.45204
chr19:16439143-16439643	chr19	16439143	16439643	500	3	GABPA+CEBPA+ZNF324	RUNX	FALSE	TRUE	TRUE	TRUE	FALSE	FALSE	-5.28635	5.99118
chr2:10276097-10276597	chr2	10276097	10276597	500	3	RUNX+GABPA+CEBPA	ZNF324	TRUE	TRUE	TRUE	FALSE	TRUE	TRUE	-4.48208	3.02028
chr2:12647374-12647874	chr2	12647374	12647874	500	3	RUNX+CEBPA+ZNF324	GABPA	TRUE	FALSE	TRUE	TRUE	FALSE	FALSE	-5.93425	3.94454
chr2:12868419-12868919	chr2	12868419	12868919	500	3	RUNX+GABPA+ZNF324	CEBPA	TRUE	TRUE	FALSE	TRUE	TRUE	TRUE	-5.11151	8.74691
chr2:12996993-12997493	chr2	12996993	12997493	500	3	RUNX+GABPA+ZNF324	CEBPA	TRUE	TRUE	FALSE	TRUE	FALSE	TRUE	-4.4562	2.82641
chr2:23603875-23604375	chr2	23603875	23604375	500	3	GABPA+CEBPA+ZNF324	RUNX	FALSE	TRUE	TRUE	TRUE	FALSE	TRUE	-6.16996	2.68505
chr2:23710564-23711064	chr2	23710564	23711064	500	3	RUNX+CEBPA+ZNF324	GABPA	TRUE	FALSE	TRUE	TRUE	FALSE	TRUE	-7.79922	5.69427
chr2:25524324-25524824	chr2	25524324	25524824	500	3	RUNX+CEBPA+ZNF324	GABPA	TRUE	FALSE	TRUE	TRUE	TRUE	FALSE	-5.39889	13.4457
chr2:31542164-31543111	chr2	31542164	31543111	947	3	RUNX+GABPA+ZNF324	CEBPA	TRUE	TRUE	FALSE	TRUE	FALSE	TRUE	-5.41887	10.2403
chr2:37938468-37938968	chr2	37938468	37938968	500	3	RUNX+GABPA+ZNF324	CEBPA	TRUE	TRUE	FALSE	TRUE	TRUE	TRUE	-5.17983	4.45379
chr2:48642217-48643093	chr2	48642217	48643093	876	3	RUNX+GABPA+ZNF324	CEBPA	TRUE	TRUE	FALSE	TRUE	TRUE	TRUE	-5.02697	2.97998
chr2:72110021-72110521	chr2	72110021	72110521	500	3	RUNX+GABPA+CEBPA	ZNF324	TRUE	TRUE	TRUE	FALSE	FALSE	TRUE	-5.38353	8.52523
chr2:113596981-113597481	chr2	113596981	113597481	500	3	GABPA+CEBPA+ZNF324	RUNX	FALSE	TRUE	TRUE	TRUE	FALSE	TRUE	-4.38543	8.73046
chr2:121946532-121947032	chr2	121946532	121947032	500	3	RUNX+GABPA+CEBPA	ZNF324	TRUE	TRUE	TRUE	FALSE	TRUE	TRUE	-4.92764	2.92604
chr2:127494022-127494522	chr2	127494022	127494522	500	3	RUNX+GABPA+CEBPA	ZNF324	TRUE	TRUE	TRUE	FALSE	FALSE	TRUE	-7.09324	7.5618
chr2:133046513-133047013	chr2	133046513	133047013	500	3	RUNX+CEBPA+ZNF324	GABPA	TRUE	FALSE	TRUE	TRUE	TRUE	FALSE	-6.69774	4.27326
chr2:146168989-146169489	chr2	146168989	146169489	500	3	RUNX+GABPA+ZNF324	CEBPA	TRUE	TRUE	FALSE	TRUE	FALSE	TRUE	-4.53066	3.45317
chr2:175581558-175582489	chr2	175581558	175582489	931	3	RUNX+GABPA+ZNF324	CEBPA	TRUE	TRUE	FALSE	TRUE	TRUE	TRUE	-6.92345	2.71997
chr2:208176140-208176640	chr2	208176140	208176640	500	3	RUNX+GABPA+CEBPA	ZNF324	TRUE	TRUE	TRUE	FALSE	FALSE	TRUE	-5.32749	10.1637
chr2:216764902-216765402	chr2	216764902	216765402	500	3	RUNX+CEBPA+ZNF324	GABPA	TRUE	FALSE	TRUE	TRUE	FALSE	TRUE	-4.70736	11.3593
chr2:219848726-219849732	chr2	219848726	219849732	1006	3	RUNX+GABPA+ZNF324	CEBPA	TRUE	TRUE	FALSE	TRUE	TRUE	TRUE	-5.93787	5.3576
chr20:2273286-2273786	chr20	2273286	2273786	500	3	RUNX+CEBPA+ZNF324	GABPA	TRUE	FALSE	TRUE	TRUE	TRUE	TRUE	-4.53669	8.98622
chr20:43949773-43950273	chr20	43949773	43950273	500	3	RUNX+GABPA+ZNF324	CEBPA	TRUE	TRUE	FALSE	TRUE	TRUE	TRUE	-4.74293	4.26531
chr20:52516107-52516607	chr20	52516107	52516607	500	3	RUNX+GABPA+ZNF324	CEBPA	TRUE	TRUE	FALSE	TRUE	TRUE	TRUE	-4.67861	4.1478
chr21:36179894-36180976	chr21	36179894	36180976	1082	3	RUNX+GABPA+CEBPA	ZNF324	TRUE	TRUE	TRUE	FALSE	FALSE	TRUE	-4.34686	10.774
chr3:10593591-10594091	chr3	10593591	10594091	500	3	RUNX+CEBPA+ZNF324	GABPA	TRUE	FALSE	TRUE	TRUE	TRUE	FALSE	-4.75108	6.74883
chr3:12989212-12989712	chr3	12989212	12989712	500	3	RUNX+CEBPA+ZNF324	GABPA	TRUE	FALSE	TRUE	TRUE	TRUE	TRUE	-4.65296	3.96613
chr3:38158125-38159380	chr3	38158125	38159380	1255	3	RUNX+GABPA+ZNF324	CEBPA	TRUE	TRUE	FALSE	TRUE	TRUE	FALSE	-5.65698	3.19203
chr3:40665050-40665550	chr3	40665050	40665550	500	3	RUNX+CEBPA+ZNF324	GABPA	TRUE	FALSE	TRUE	TRUE	TRUE	FALSE	-5.01392	10.1696
chr3:46945142-46945642	chr3	46945142	46945642	500	3	RUNX+GABPA+ZNF324	CEBPA	TRUE	TRUE	FALSE	TRUE	TRUE	TRUE	-5.12138	3.3087
chr3:52406951-52407451	chr3	52406951	52407451	500	3	RUNX+GABPA+CEBPA	ZNF324	TRUE	TRUE	TRUE	FALSE	TRUE	TRUE	-4.59678	6.08883
chr3:58457043-58457543	chr3	58457043	58457543	500	3	RUNX+GABPA+CEBPA	ZNF324	TRUE	TRUE	TRUE	FALSE	FALSE	TRUE	-4.45921	5.52593
chr3:119071724-119072535	chr3	119071724	119072535	811	3	GABPA+CEBPA+ZNF324	RUNX	FALSE	TRUE	TRUE	TRUE	FALSE	TRUE	-4.65739	3.98174
chr3:140953142-140953642	chr3	140953142	140953642	500	3	RUNX+GABPA+CEBPA	ZNF324	TRUE	TRUE	TRUE	FALSE	TRUE	TRUE	-5.58307	3.66749
chr3:151163026-151163526	chr3	151163026	151163526	500	3	RUNX+GABPA+CEBPA	ZNF324	TRUE	TRUE	TRUE	FALSE	FALSE	FALSE	-6.24626	5.80753
chr4:71757945-71758445	chr4	71757945	71758445	500	3	RUNX+CEBPA+ZNF324	GABPA	TRUE	FALSE	TRUE	TRUE	TRUE	TRUE	-4.86024	15.536
chr4:110955054-110955554	chr4	110955054	110955554	500	3	RUNX+GABPA+ZNF324	CEBPA	TRUE	TRUE	FALSE	TRUE	FALSE	TRUE	-5.56218	3.0762
chr4:114276837-114277337	chr4	114276837	114277337	500	3	RUNX+GABPA+ZNF324	CEBPA	TRUE	TRUE	FALSE	TRUE	FALSE	TRUE	-7.24692	14.3475
chr4:140449681-140450181	chr4	140449681	140450181	500	3	RUNX+CEBPA+ZNF324	GABPA	TRUE	FALSE	TRUE	TRUE	FALSE	FALSE	-4.6635	5.18161
chr4:152808581-152809081	chr4	152808581	152809081	500	3	RUNX+GABPA+ZNF324	CEBPA	TRUE	TRUE	FALSE	TRUE	FALSE	TRUE	-4.73951	5.96139
chr5:486146-486646	chr5	486146	486646	500	3	RUNX+GABPA+ZNF324	CEBPA	TRUE	TRUE	FALSE	TRUE	TRUE	TRUE	-5.7356	25.3216
chr5:543946-544446	chr5	543946	544446	500	3	RUNX+GABPA+ZNF324	CEBPA	TRUE	TRUE	FALSE	TRUE	TRUE	TRUE	-7.67928	69.9992
chr5:993624-994124	chr5	993624	994124	500	3	RUNX+GABPA+CEBPA	ZNF324	TRUE	TRUE	TRUE	FALSE	TRUE	TRUE	-5.15191	9.94026
chr5:1385892-1386392	chr5	1385892	1386392	500	3	RUNX+GABPA+ZNF324	CEBPA	TRUE	TRUE	FALSE	TRUE	TRUE	TRUE	-5.27353	21.8824
chr5:10556472-10557224	chr5	10556472	10557224	752	3	RUNX+GABPA+ZNF324	CEBPA	TRUE	TRUE	FALSE	TRUE	TRUE	TRUE	-6.17986	5.48336
chr5:10854624-10855124	chr5	10854624	10855124	500	3	RUNX+CEBPA+ZNF324	GABPA	TRUE	FALSE	TRUE	TRUE	FALSE	FALSE	-5.11335	26.6691
chr5:14926005-14926505	chr5	14926005	14926505	500	3	RUNX+GABPA+ZNF324	CEBPA	TRUE	TRUE	FALSE	TRUE	FALSE	FALSE	-7.70141	10.7592
chr5:35313339-35313839	chr5	35313339	35313839	500	3	RUNX+CEBPA+ZNF324	GABPA	TRUE	FALSE	TRUE	TRUE	FALSE	TRUE	-6.79735	5.77715
chr5:94082361-94082861	chr5	94082361	94082861	500	3	RUNX+GABPA+ZNF324	CEBPA	TRUE	TRUE	FALSE	TRUE	FALSE	TRUE	-4.64272	3.16506
chr5:131439181-131439681	chr5	131439181	131439681	500	3	RUNX+GABPA+ZNF324	CEBPA	TRUE	TRUE	FALSE	TRUE	TRUE	TRUE	-4.62408	10.5171
chr5:145459198-145459698	chr5	145459198	145459698	500	3	RUNX+CEBPA+ZNF324	GABPA	TRUE	FALSE	TRUE	TRUE	TRUE	FALSE	-5.41055	6.13595
chr5:149607098-149607598	chr5	149607098	149607598	500	3	RUNX+CEBPA+ZNF324	GABPA	TRUE	FALSE	TRUE	TRUE	TRUE	TRUE	-5.41344	3.08672
chr5:158768779-158769279	chr5	158768779	158769279	500	3	RUNX+CEBPA+ZNF324	GABPA	TRUE	FALSE	TRUE	TRUE	FALSE	FALSE	-4.57454	5.38487
chr5:167709152-167709652	chr5	167709152	167709652	500	3	RUNX+GABPA+ZNF324	CEBPA	TRUE	TRUE	FALSE	TRUE	TRUE	TRUE	-6.69028	12.4505
chr5:169568077-169568577	chr5	169568077	169568577	500	3	RUNX+GABPA+ZNF324	CEBPA	TRUE	TRUE	FALSE	TRUE	FALSE	TRUE	-7.4145	5.77147
chr5:171788489-171788989	chr5	171788489	171788989	500	3	GABPA+CEBPA+ZNF324	RUNX	FALSE	TRUE	TRUE	TRUE	FALSE	TRUE	-4.6893	6.67217
chr6:1287425-1287925	chr6	1287425	1287925	500	3	RUNX+CEBPA+ZNF324	GABPA	TRUE	FALSE	TRUE	TRUE	FALSE	FALSE	-5.05613	6.51406
chr6:1763609-1764109	chr6	1763609	1764109	500	3	RUNX+GABPA+CEBPA	ZNF324	TRUE	TRUE	TRUE	FALSE	FALSE	TRUE	-4.63293	2.6155
chr6:13302971-13303471	chr6	13302971	13303471	500	3	RUNX+CEBPA+ZNF324	GABPA	TRUE	FALSE	TRUE	TRUE	FALSE	TRUE	-6.84706	17.1447
chr6:30736990-30737490	chr6	30736990	30737490	500	3	RUNX+GABPA+ZNF324	CEBPA	TRUE	TRUE	FALSE	TRUE	TRUE	TRUE	-5.22919	3.92893
chr6:41610258-41611044	chr6	41610258	41611044	786	3	RUNX+GABPA+ZNF324	CEBPA	TRUE	TRUE	FALSE	TRUE	FALSE	TRUE	-4.72506	2.93399
chr6:99464178-99464678	chr6	99464178	99464678	500	3	RUNX+CEBPA+ZNF324	GABPA	TRUE	FALSE	TRUE	TRUE	FALSE	TRUE	-8.16827	11.3349
chr6:117786795-117787295	chr6	117786795	117787295	500	3	RUNX+CEBPA+ZNF324	GABPA	TRUE	FALSE	TRUE	TRUE	FALSE	TRUE	-4.75046	4.39645
chr6:137354963-137355463	chr6	137354963	137355463	500	3	RUNX+GABPA+CEBPA	ZNF324	TRUE	TRUE	TRUE	FALSE	FALSE	TRUE	-7.19169	4.41546
chr6:161780420-161780920	chr6	161780420	161780920	500	3	RUNX+GABPA+ZNF324	CEBPA	TRUE	TRUE	FALSE	TRUE	TRUE	TRUE	-6.13284	15.9184
chr7:1274370-1274870	chr7	1274370	1274870	500	3	GABPA+CEBPA+ZNF324	RUNX	FALSE	TRUE	TRUE	TRUE	FALSE	FALSE	-4.9097	6.08685
chr7:42135348-42135848	chr7	42135348	42135848	500	3	RUNX+GABPA+CEBPA	ZNF324	TRUE	TRUE	TRUE	FALSE	FALSE	TRUE	-6.09594	4.0087
chr7:42137260-42137760	chr7	42137260	42137760	500	3	RUNX+GABPA+CEBPA	ZNF324	TRUE	TRUE	TRUE	FALSE	FALSE	TRUE	-7.05157	3.97008
chr7:112150007-112150783	chr7	112150007	112150783	776	3	RUNX+CEBPA+ZNF324	GABPA	TRUE	FALSE	TRUE	TRUE	TRUE	FALSE	-4.82044	7.29952
chr7:139952580-139953080	chr7	139952580	139953080	500	3	RUNX+GABPA+CEBPA	ZNF324	TRUE	TRUE	TRUE	FALSE	TRUE	TRUE	-5.85495	20.5439
chr7:148470353-148470853	chr7	148470353	148470853	500	3	RUNX+GABPA+ZNF324	CEBPA	TRUE	TRUE	FALSE	TRUE	FALSE	TRUE	-5.5669	7.36111
chr7:152330506-152331006	chr7	152330506	152331006	500	3	GABPA+CEBPA+ZNF324	RUNX	FALSE	TRUE	TRUE	TRUE	TRUE	TRUE	-4.73505	9.07251
chr7:155167909-155168409	chr7	155167909	155168409	500	3	RUNX+GABPA+ZNF324	CEBPA	TRUE	TRUE	FALSE	TRUE	FALSE	TRUE	-6.80534	3.31324
chr8:11534002-11534963	chr8	11534002	11534963	961	3	RUNX+GABPA+ZNF324	CEBPA	TRUE	TRUE	FALSE	TRUE	TRUE	TRUE	-5.90183	4.79698
chr8:94837858-94838358	chr8	94837858	94838358	500	3	RUNX+CEBPA+ZNF324	GABPA	TRUE	FALSE	TRUE	TRUE	TRUE	FALSE	-4.66883	4.82849
chr8:123501584-123502321	chr8	123501584	123502321	737	3	RUNX+GABPA+CEBPA	ZNF324	TRUE	TRUE	TRUE	FALSE	FALSE	TRUE	-5.67422	3.26953
chr8:128910667-128911948	chr8	128910667	128911948	1281	3	RUNX+GABPA+ZNF324	CEBPA	TRUE	TRUE	FALSE	TRUE	TRUE	TRUE	-4.58962	5.06524
chr8:144793483-144794324	chr8	144793483	144794324	841	3	RUNX+GABPA+ZNF324	CEBPA	TRUE	TRUE	FALSE	TRUE	TRUE	TRUE	-5.28512	3.09437
chr8:145542934-145543434	chr8	145542934	145543434	500	3	RUNX+GABPA+ZNF324	CEBPA	TRUE	TRUE	FALSE	TRUE	TRUE	TRUE	-4.41947	11.5535
chr9:1979867-1980367	chr9	1979867	1980367	500	3	RUNX+CEBPA+ZNF324	GABPA	TRUE	FALSE	TRUE	TRUE	FALSE	FALSE	-5.23221	5.54836
chr9:6080151-6080651	chr9	6080151	6080651	500	3	RUNX+GABPA+CEBPA	ZNF324	TRUE	TRUE	TRUE	FALSE	TRUE	TRUE	-4.94808	18.1215
chr9:21253113-21253613	chr9	21253113	21253613	500	3	RUNX+GABPA+ZNF324	CEBPA	TRUE	TRUE	FALSE	TRUE	FALSE	TRUE	-6.59533	3.49832
chr9:38039385-38039885	chr9	38039385	38039885	500	3	RUNX+GABPA+ZNF324	CEBPA	TRUE	TRUE	FALSE	TRUE	TRUE	TRUE	-5.48663	3.26839
chr9:73166351-73167110	chr9	73166351	73167110	759	3	RUNX+GABPA+ZNF324	CEBPA	TRUE	TRUE	FALSE	TRUE	TRUE	TRUE	-5.02516	5.82571
chr9:98224837-98225337	chr9	98224837	98225337	500	3	RUNX+GABPA+ZNF324	CEBPA	TRUE	TRUE	FALSE	TRUE	TRUE	TRUE	-5.37914	10.1449
chr9:110913073-110913925	chr9	110913073	110913925	852	3	RUNX+GABPA+ZNF324	CEBPA	TRUE	TRUE	FALSE	TRUE	FALSE	TRUE	-4.57964	5.93299
chr9:110918806-110919306	chr9	110918806	110919306	500	3	RUNX+GABPA+CEBPA	ZNF324	TRUE	TRUE	TRUE	FALSE	TRUE	TRUE	-4.40963	4.38538
chr9:140356089-140356589	chr9	140356089	140356589	500	3	RUNX+GABPA+ZNF324	CEBPA	TRUE	TRUE	FALSE	TRUE	TRUE	TRUE	-5.68441	11.8438
chrX:38206345-38206845	chrX	38206345	38206845	500	3	RUNX+GABPA+CEBPA	ZNF324	TRUE	TRUE	TRUE	FALSE	FALSE	TRUE	-5.10262	3.72143
chrX:149775590-149776090	chrX	149775590	149776090	500	3	RUNX+GABPA+CEBPA	ZNF324	TRUE	TRUE	TRUE	FALSE	TRUE	TRUE	-4.88792	3.17074
chrY:21977902-21978402	chrY	21977902	21978402	500	3	RUNX+GABPA+ZNF324	CEBPA	TRUE	TRUE	FALSE	TRUE	TRUE	FALSE	-4.77459	5.58555
