## Supplementary material for "Systematic mapping of enhancers, silencers, and topological elements with prime editing deletion screens": Table S8

### Sheet: Sheet1
Dataset	Source
THP-1 ATAC-seq	GEO: GSM4706091, GSM4706092 (GSE155555)
THP-1 CTCF ChIP-seq	GEO: GSM1335528 (GSE55407)
THP-1 H3K27ac ChIP-seq	GEO: GSM6061743, GSM6061744 (GSE201352)
THP-1 H3K9me3 ChIP-seq	GEO: GSM6333448, GSM6333449 (GSE208043)
THP-1 ChIP-seq sequencing input	GEO: GSM6333450 (GSE208043)
THP-1 RNA-seq	GEO: GSM6333428, GSM6333429 (GSE208042)
THP-1 PMA differentiation CAGE	ENA: PRJEB38762; ZENBU: https://fantom.gsc.riken.jp/zenbu/gLyphs/#config=Gazova_THP1_differentiation;loc=hg38::chr10:79345503..79357300+
CRISPRi-FlowFISH of the PPIF locus in THP-1 (Nasser et al., 2021)	PMID: 33828297
ChromBPNet TF-MoDISco motif patterns, THP-1 (Martyn, Montgomery et al., Cell 2025)	PMID: 40245860
ChromBPNet models, THP-1 (Martyn, Montgomery et al., Cell 2025)	https://doi.org/10.5281/zenodo.10403551
HOCOMOCO CORE transcription-factor motif PWMs, v14	https://hocomoco14.autosome.org/
JASPAR CORE vertebrates	https://jaspar.elixir.no/
RepeatMasker repeat annotation (hg19, rmsk)	https://hgdownload.soe.ucsc.edu/goldenPath/hg19/database/
